# Permissive epigenetic landscape facilitates distinct transcriptional signatures of activating transcription factor 6 in the liver

**DOI:** 10.1101/2021.03.10.434889

**Authors:** Anjana Ramdas Nair, Priyanka Lakhiani, Chi Zhang, Filippo Macchi, Kirsten C. Sadler

## Abstract

Proteostatic stress initiates a transcriptional response that is unique to the stress condition, yet the regulatory mechanisms underlying the distinct gene expression patterns observed in stressed cells remains unknown. Using a functional genomic approach, we investigated how activating transcription factor 6 (ATF6), a key transcription factor in the unfolded protein response (UPR), regulates target genes. We first designed a computational strategy to define Atf6 target genes based on the evolutionary conservation of predicted ATF6 binding in gene promoters, identifying 652 conserved putative Atf6 target (CPAT) genes. CPATs were overrepresented for genes functioning in the UPR, however, the majority functioned in cellular processes unrelated to proteostasis, including small molecule metabolism and development. Functional studies of stress-independent and toxicant based Atf6 activation in zebrafish livers showed that the pattern of CPAT expression in response to Atf6 overexpression, alcohol and arsenic was unique. Only 34 CPATs were differentially expressed in all conditions, indicating that Atf6 is sufficient to regulate a small subset of CPATs. Blocking Atf6 using Ceapins in zebrafish demonstrated that Atf6 is necessary for activation of these genes in response to arsenic. We investigated CPAT during physiologically mediated hepatocyte stress using liver regeneration in mice as a model. Over half of all CPATs were differentially expressed during this process. This was attributed to the permissive chromatin environment in quiescent livers on the promoters of these genes, characterized by the absence of H3K27me3 and enrichment of H3K4me3. Taken together, these data uncover a complex transcriptional response to Atf6 activation and implicate a permissive epigenome as a mechanism by which distinct transcriptional responses are regulated by Atf6.
