## Supplementary material for "Permissive epigenetic landscape facilitates distinct transcriptional signatures of activating transcription factor 6 in the liver": Table S1

### Sheet: Sheet1
Gene	Forward	Reverse
atf6	GCTCAGATGGATGGAGAGAAAC	CTGGTGATGACACTGAACTGAA
hspa5	GTGAACGAAGCCGAGAGATT	CGATCTGGTTCTTCAGGGAATAG
pdia4	ACGATTAAAGATTCCACACCTGCT	TGTGCCCAACCAAAGGAAGT
der1	TTTCGACTTGGTGACGACTG	CAGAGCCCTCGTCACTTTTC
hsp90aa	TGATCCTGCTGTTCGAGACG	TCCTCTATCGGGGCAGAACT
atf5a	CTCACCCACAGGCTAACCAC	TCCAGTCACTAAGACCATCACCAAT
elovl6	GGCGGCACGTAATGAAACAA	TGGCACCAAATATACTGAAGGC
nucb2b	ATTCTGGCTCTGTGGGCTTG	GCAAGCCGGTGTCTGCATTTT
ergic1	ACTTACACTGTGATTTGGTGGGT	AACTCTCCTTCAAAGCGGCA
gtpbp1	CACACCACAACAGCCAAAGT	TTTAACATCCACCGACGGCA
p53	CCCGGCGATCATGGATTTAG	GCCAGCTGACAGAAGAGTTTAT
dnajb1b	CAGATTTGGCGAGGAAGGACT	ATTTCGCCCTCCGAAGAACT
psmd11b	TCGGGTCATTGAGCCCTTTT	CTTGGTCGAGGATGCCATGA
tle3a	GCTATCATCGGGGTACGTGG	GAAGGGTGGGGAGGTAAAGC
