## Supplementary material for "Permissive epigenetic landscape facilitates distinct transcriptional signatures of activating transcription factor 6 in the liver": Table S5

### Sheet: Reactome UPR
Zebrafish_Ensembl_ID	Zebrafish_Gene_Name	GO:0034976_ER_Stress?	GO:0006986_Unfolded_Protein?
ENSDARG00000003181	sult1st4	Y	Y
ENSDARG00000003570	hsp90b1	Y	Y
ENSDARG00000005015	tspy	Y	Y
ENSDARG00000005675	sec61a1l	N	N
ENSDARG00000005827	eif2s1a	Y	Y
ENSDARG00000006392	exosc9	N	N
ENSDARG00000007769	sult5a1	Y	Y
ENSDARG00000007823	atf3	Y	Y
ENSDARG00000009001	pdia6	Y	Y
ENSDARG00000009885	sult3st1	Y	Y
ENSDARG00000011072	ddx11	Y	Y
ENSDARG00000012656	atf6	Y	Y
ENSDARG00000013240	zgc:172271	Y	Y
ENSDARG00000013415	lmna	Y	Y
ENSDARG00000013670	hyou1	Y	Y
ENSDARG00000014634	mbtps1	Y	Y
ENSDARG00000015088	dnajb11	Y	Y
ENSDARG00000015681	gsk3ab	Y	Y
ENSDARG00000015793	creb3l1	Y	Y
ENSDARG00000016375	asns	Y	Y
ENSDARG00000016687	acadvl	Y	Y
ENSDARG00000016886	dnajb9b	Y	Y
ENSDARG00000017740	sec63	N	N
ENSDARG00000017842	syvn1	Y	Y
ENSDARG00000018190	get3	Y	Y
ENSDARG00000018361	sult1st3	Y	Y
ENSDARG00000018637	sec61g	N	N
ENSDARG00000019636	yif1a	Y	Y
ENSDARG00000019743	dctn1a	Y	Y
ENSDARG00000019951	sec62	N	N
ENSDARG00000020926	creb3l3l	Y	Y
ENSDARG00000021082	sec31a	Y	Y
ENSDARG00000021669	sec61a1	N	N
ENSDARG00000024314	herpud1	Y	Y
ENSDARG00000025094	edem1	Y	Y
ENSDARG00000026489	khsrp	N	N
ENSDARG00000026811	extl3	Y	Y
ENSDARG00000028275	sult1st1	Y	Y
ENSDARG00000028367	sult2st3	Y	Y
ENSDARG00000028688	exosc2	N	N
ENSDARG00000029501	gsk3aa	Y	Y
ENSDARG00000033170	sult2st1	Y	Y
ENSDARG00000035622	xbp1	Y	Y
ENSDARG00000035649	ext1c	Y	Y
ENSDARG00000036060	exosc6	N	N
ENSDARG00000036102	ctdsp2	Y	Y
ENSDARG00000038141	atf4b	Y	Y
ENSDARG00000038666	igfbp1b	Y	Y
ENSDARG00000039185	nfyba	N	N
ENSDARG00000040557	exosc5	N	N
ENSDARG00000040657	wipi1	Y	Y
ENSDARG00000040695	fkbp14	Y	Y
ENSDARG00000040781	sult3st4	Y	Y
ENSDARG00000040912	kdelr3	Y	Y
ENSDARG00000041540	sult1st2	Y	Y
ENSDARG00000042004	nfya	N	N
ENSDARG00000042793	tpp1	Y	Y
ENSDARG00000042920	sult3st3	Y	Y
ENSDARG00000045611	nfybb	N	N
ENSDARG00000052072	dnajb9a	Y	Y
ENSDARG00000052178	eif2s1b	Y	Y
ENSDARG00000053070	gosr2	Y	Y
ENSDARG00000054931	ppp2r5b	Y	Y
ENSDARG00000056226	creb3l3a	Y	Y
ENSDARG00000056753	dctn1b	Y	Y
ENSDARG00000057465	gfpt1	Y	Y
ENSDARG00000057577	mbtps2	Y	Y
ENSDARG00000059836	ddit3	Y	Y
ENSDARG00000059841	exosc1	N	N
ENSDARG00000060559	dis3	N	N
ENSDARG00000061124	srpra	Y	Y
ENSDARG00000062139	eif2ak3	Y	Y
ENSDARG00000062341	wfs1a	Y	Y
ENSDARG00000063191	extl2	Y	Y
ENSDARG00000063563	creb3l2	Y	N
ENSDARG00000068755	exosc8	N	N
ENSDARG00000069090	atp6v0d1	Y	Y
ENSDARG00000069242	pdia5	Y	Y
ENSDARG00000070151	nfyc	N	N
ENSDARG00000070560	nap1l4a	Y	Y
ENSDARG00000070618	tatdn2	Y	Y
ENSDARG00000071495	sult3st5	Y	Y
ENSDARG00000071679	mydgf	Y	Y
ENSDARG00000074548	zbtb17	Y	Y
ENSDARG00000074617	wfs1b	Y	Y
ENSDARG00000076223	SERP1	Y	Y
ENSDARG00000076568	sec61b	Y	N
ENSDARG00000079079	sult1st7	Y	Y
ENSDARG00000090903	creb3l3b	Y	Y
ENSDARG00000093619	sult3st2	Y	Y
ENSDARG00000094089	sult3st3	Y	Y
ENSDARG00000094996	sult1st9	Y	Y
ENSDARG00000098334	exosc3	N	N
ENSDARG00000099351	igfbp1a	Y	Y
ENSDARG00000099439	serp1	Y	Y
ENSDARG00000100060	exosc7	N	N
ENSDARG00000100729	tln1	Y	Y
ENSDARG00000101602	preb	Y	Y
ENSDARG00000101616	arfgap1	Y	Y
ENSDARG00000101627	ssr1	Y	Y
ENSDARG00000101996	cxxc1a	Y	Y
ENSDARG00000102634	parn	N	N
ENSDARG00000102772	klhdc3	Y	Y
ENSDARG00000103432	exosc4	N	N
ENSDARG00000103785	sult2st2	Y	Y
ENSDARG00000103846	hspa5	Y	Y
ENSDARG00000103962	add1	Y	Y
ENSDARG00000104242	dcp2	N	N
ENSDARG00000104246	exosc3	N	N
ENSDARG00000104519	KDELR3	Y	Y
ENSDARG00000105114	crebrf	Y	Y
ENSDARG00000111939	atf4a	Y	Y

### Sheet: GO 0034976 ER Stress
Zebrafish_Ensembl_ID	Zebrafish_Gene_Name	UPR_Reactome?	GO:0006986_Unfolded_Protein?
ENSDARG00000001710	flot1a	N	N
ENSDARG00000001890	stt3b	N	Y
ENSDARG00000002816	rasgrf2b	N	N
ENSDARG00000003087	ubxn6	N	N
ENSDARG00000003181	sult1st4	Y	Y
ENSDARG00000003570	hsp90b1	Y	Y
ENSDARG00000004132	usp19	N	N
ENSDARG00000004581	sel1l	N	N
ENSDARG00000005015	tspy	Y	Y
ENSDARG00000005122	atp2a2b	N	N
ENSDARG00000005416	map3k5	N	N
ENSDARG00000005827	eif2s1a	Y	Y
ENSDARG00000006169	lrrk2	N	N
ENSDARG00000007496	ufl1	N	N
ENSDARG00000007769	sult5a1	Y	Y
ENSDARG00000007823	atf3	Y	Y
ENSDARG00000007923	ptpn1	N	Y
ENSDARG00000008434	bcl2l1	N	N
ENSDARG00000008542	yod1	N	Y
ENSDARG00000008807	bokb	N	Y
ENSDARG00000009001	pdia6	Y	Y
ENSDARG00000009885	sult3st1	Y	Y
ENSDARG00000010010	trim13	N	N
ENSDARG00000010051	ufd1l	N	N
ENSDARG00000010434	clu	N	N
ENSDARG00000010785	thbs1b	N	N
ENSDARG00000011072	ddx11	Y	Y
ENSDARG00000012314	usp25	N	N
ENSDARG00000012656	atf6	Y	Y
ENSDARG00000013240	zgc:172271	Y	Y
ENSDARG00000013415	lmna	Y	Y
ENSDARG00000013670	hyou1	Y	Y
ENSDARG00000013997	ern1	N	Y
ENSDARG00000014634	mbtps1	Y	Y
ENSDARG00000014655	itpr1a	N	N
ENSDARG00000015088	dnajb11	Y	Y
ENSDARG00000015126	gorasp2	N	N
ENSDARG00000015228	ero1a	N	N
ENSDARG00000015681	gsk3ab	Y	Y
ENSDARG00000015793	creb3l1	Y	Y
ENSDARG00000015917	rnft1	N	N
ENSDARG00000016200	trib3	N	N
ENSDARG00000016375	asns	Y	Y
ENSDARG00000016687	acadvl	Y	Y
ENSDARG00000016769	sgtb	N	N
ENSDARG00000016886	dnajb9b	Y	Y
ENSDARG00000017803	gsk3ba	N	N
ENSDARG00000017842	syvn1	Y	Y
ENSDARG00000018060	pik3r2	N	N
ENSDARG00000018190	get3	Y	Y
ENSDARG00000018206	nck2a	N	N
ENSDARG00000018361	sult1st3	Y	Y
ENSDARG00000018491	pdia4	N	N
ENSDARG00000018593	parp16	N	Y
ENSDARG00000018743	scamp5a	N	N
ENSDARG00000019008	erp44	N	Y
ENSDARG00000019487	tmx1	N	N
ENSDARG00000019636	yif1a	Y	Y
ENSDARG00000019743	dctn1a	Y	Y
ENSDARG00000019941	sgta	N	N
ENSDARG00000020008	vcp	N	Y
ENSDARG00000020072	thbs4b	N	N
ENSDARG00000020218	amfra	N	Y
ENSDARG00000020301	os9	N	N
ENSDARG00000020623	baxa	N	Y
ENSDARG00000020926	creb3l3l	Y	Y
ENSDARG00000021046	rhbdd1	N	Y
ENSDARG00000021082	sec31a	Y	Y
ENSDARG00000021555	prkn	N	Y
ENSDARG00000021905	derl1	N	Y
ENSDARG00000021991	erlin1	N	N
ENSDARG00000022340	ufc1	N	N
ENSDARG00000023053	niban1b	N	N
ENSDARG00000024026	sdf2	N	N
ENSDARG00000024314	herpud1	Y	Y
ENSDARG00000024398	get4	N	N
ENSDARG00000025094	edem1	Y	Y
ENSDARG00000025404	ube2g2	N	N
ENSDARG00000025889	usp14	N	N
ENSDARG00000026811	extl3	Y	Y
ENSDARG00000028275	sult1st1	Y	Y
ENSDARG00000028367	sult2st3	Y	Y
ENSDARG00000028448	edem2	N	N
ENSDARG00000028581	jkamp	N	N
ENSDARG00000029501	gsk3aa	Y	Y
ENSDARG00000030173	traf2a	N	N
ENSDARG00000032206	cthl	N	Y
ENSDARG00000032997	rnf185	N	N
ENSDARG00000033170	sult2st1	Y	Y
ENSDARG00000033489	ube2j1	N	N
ENSDARG00000033599	pdia8	N	N
ENSDARG00000033871	derl3	N	Y
ENSDARG00000035559	tp53	N	N
ENSDARG00000035595	ficd	N	Y
ENSDARG00000035622	xbp1	Y	Y
ENSDARG00000035649	ext1c	Y	Y
ENSDARG00000036102	ctdsp2	Y	Y
ENSDARG00000036846	anks4b	N	N
ENSDARG00000036929	rnf139	N	N
ENSDARG00000037017	ube4b	N	N
ENSDARG00000037038	psmc6	N	N
ENSDARG00000037846	hm13	N	N
ENSDARG00000037998	flot1b	N	N
ENSDARG00000038141	atf4b	Y	Y
ENSDARG00000038524	pik3r1	N	Y
ENSDARG00000038666	igfbp1b	Y	Y
ENSDARG00000038787	tmub1	N	N
ENSDARG00000038980	txndc12	N	N
ENSDARG00000039363	dnajb12a	N	N
ENSDARG00000040274	scamp5b	N	N
ENSDARG00000040571	ube4a	N	N
ENSDARG00000040657	wipi1	Y	Y
ENSDARG00000040695	fkbp14	Y	Y
ENSDARG00000040781	sult3st4	Y	Y
ENSDARG00000040912	kdelr3	Y	Y
ENSDARG00000040984	hspa13	N	Y
ENSDARG00000041107	cftr	N	N
ENSDARG00000041332	tmem33	N	Y
ENSDARG00000041540	sult1st2	Y	Y
ENSDARG00000041619	rack1	N	Y
ENSDARG00000041904	ankzf1	N	N
ENSDARG00000042055	niban1a	N	N
ENSDARG00000042725	cebpb	N	N
ENSDARG00000042793	tpp1	Y	Y
ENSDARG00000042824	nfe2l2a	N	Y
ENSDARG00000042920	sult3st3	Y	Y
ENSDARG00000043357	tbl2	N	Y
ENSDARG00000043361	nck2b	N	N
ENSDARG00000043531	jun	N	N
ENSDARG00000043857	ufm1	N	N
ENSDARG00000044972	bcap31	N	N
ENSDARG00000045092	cdk5rap3	N	Y
ENSDARG00000045166	bhlha15	N	Y
ENSDARG00000045228	stub1	N	N
ENSDARG00000052072	dnajb9a	Y	Y
ENSDARG00000052129	boka	N	Y
ENSDARG00000052178	eif2s1b	Y	Y
ENSDARG00000052374	faf2	N	N
ENSDARG00000052468	gsk3bb	N	N
ENSDARG00000053070	gosr2	Y	Y
ENSDARG00000054931	ppp2r5b	Y	Y
ENSDARG00000055027	pomt2	N	N
ENSDARG00000056226	creb3l3a	Y	Y
ENSDARG00000056753	dctn1b	Y	Y
ENSDARG00000057465	gfpt1	Y	Y
ENSDARG00000057577	mbtps2	Y	Y
ENSDARG00000057624	cops5	N	Y
ENSDARG00000058088	aifm1	N	N
ENSDARG00000058445	zgc:136472	N	N
ENSDARG00000059836	ddit3	Y	Y
ENSDARG00000060282	rnf121	N	Y
ENSDARG00000060442	tmem259	N	N
ENSDARG00000061108	ep300b	N	Y
ENSDARG00000061124	srpra	Y	Y
ENSDARG00000061161	ube2j2	N	N
ENSDARG00000061354	foxred2	N	N
ENSDARG00000061421	BRSK2	N	N
ENSDARG00000062089	uggt2	N	N
ENSDARG00000062139	eif2ak3	Y	Y
ENSDARG00000062341	wfs1a	Y	Y
ENSDARG00000062846	tmtc3	N	N
ENSDARG00000063177	manf	N	N
ENSDARG00000063191	extl2	Y	Y
ENSDARG00000063563	creb3l2	Y	N
ENSDARG00000063588	uba5	N	N
ENSDARG00000069090	atp6v0d1	Y	Y
ENSDARG00000069099	tmco1	N	N
ENSDARG00000069135	ppp1r15a	N	Y
ENSDARG00000069242	pdia5	Y	Y
ENSDARG00000069484	dab2ipa	N	Y
ENSDARG00000069996	dnajb14	N	N
ENSDARG00000070012	sesn2	N	N
ENSDARG00000070426	chac1	N	N
ENSDARG00000070435	vapb	N	Y
ENSDARG00000070480	agr2	N	Y
ENSDARG00000070560	nap1l4a	Y	Y
ENSDARG00000070618	tatdn2	Y	Y
ENSDARG00000070801	opa1	N	N
ENSDARG00000071495	sult3st5	Y	Y
ENSDARG00000071679	mydgf	Y	Y
ENSDARG00000073792	man1b1a	N	N
ENSDARG00000073824	RASGRF1	N	N
ENSDARG00000074129	edem3	N	N
ENSDARG00000074149	itpr1b	N	N
ENSDARG00000074301	cth	N	Y
ENSDARG00000074548	zbtb17	Y	Y
ENSDARG00000074617	wfs1b	Y	Y
ENSDARG00000074727	dnajc10	N	N
ENSDARG00000074995	eif2b5	N	N
ENSDARG00000075054	rasgrf2a	N	N
ENSDARG00000075110	dab2ipb	N	Y
ENSDARG00000075346	tmem129	N	N
ENSDARG00000075369	nck1b	N	Y
ENSDARG00000075606	RNF5	N	N
ENSDARG00000075892	bag6	N	N
ENSDARG00000076066	march6	N	N
ENSDARG00000076223	SERP1	Y	Y
ENSDARG00000076568	sec61b	Y	N
ENSDARG00000076592	man1b1b	N	N
ENSDARG00000076752	tmem67	N	N
ENSDARG00000077531	bag6l	N	N
ENSDARG00000077791	brsk2b	N	N
ENSDARG00000077934	tegt	N	Y
ENSDARG00000077950	tor1	N	Y
ENSDARG00000078378	unm_sa808	N	N
ENSDARG00000079079	sult1st7	Y	Y
ENSDARG00000079144	bcl2l11	N	Y
ENSDARG00000079198	usp13	N	N
ENSDARG00000086309	erlec1	N	N
ENSDARG00000086523	ch25hl3	N	N
ENSDARG00000087473	dnajb12b	N	N
ENSDARG00000087767	CABZ01074298.1	N	Y
ENSDARG00000088356	tmem117	N	N
ENSDARG00000089109	bcl2b	N	N
ENSDARG00000089129	baxa	N	Y
ENSDARG00000090309	ubxn1	N	N
ENSDARG00000090903	creb3l3b	Y	Y
ENSDARG00000092609	aup1	N	N
ENSDARG00000093065	ubac2	N	N
ENSDARG00000093619	sult3st2	Y	Y
ENSDARG00000094003	serp2	N	Y
ENSDARG00000094089	sult3st3	Y	Y
ENSDARG00000094704	bcl2a	N	N
ENSDARG00000094996	sult1st9	Y	Y
ENSDARG00000095968	erlin2	N	N
ENSDARG00000098902	ubxn8	N	N
ENSDARG00000099274	atxn3	N	N
ENSDARG00000099351	igfbp1a	Y	Y
ENSDARG00000099439	serp1	Y	Y
ENSDARG00000100487	nploc4	N	N
ENSDARG00000100666	ep300a	N	Y
ENSDARG00000100729	tln1	Y	Y
ENSDARG00000100823	selenok	N	N
ENSDARG00000100850	rnf103	N	N
ENSDARG00000101369	CABZ01090890.1	N	Y
ENSDARG00000101602	preb	Y	Y
ENSDARG00000101616	arfgap1	Y	Y
ENSDARG00000101627	ssr1	Y	Y
ENSDARG00000101996	cxxc1a	Y	Y
ENSDARG00000102640	pdia3	N	N
ENSDARG00000102772	klhdc3	Y	Y
ENSDARG00000102777	thbs4a	N	N
ENSDARG00000103747	cav1	N	N
ENSDARG00000103775	thbs1a	N	N
ENSDARG00000103785	sult2st2	Y	Y
ENSDARG00000103846	hspa5	Y	Y
ENSDARG00000103962	add1	Y	Y
ENSDARG00000104276	EIF2AK4	N	N
ENSDARG00000104519	KDELR3	Y	Y
ENSDARG00000104846	atg10	N	N
ENSDARG00000105114	crebrf	Y	Y
ENSDARG00000105116	p4hb	N	N
ENSDARG00000105578	amfrb	N	Y
ENSDARG00000111939	atf4a	Y	Y
ENSDARG00000116835	park7	N	N

### Sheet: GO 0006986 Unfolded Protein
Zebrafish_Ensembl_ID	Zebrafish_Gene_Name	UPR_Reactome?	GO:0034976_ER_Stress?
ENSDARG00000000729	daxx	N	N
ENSDARG00000001890	stt3b	N	Y
ENSDARG00000002663	optn	N	N
ENSDARG00000003035	hspa9	N	N
ENSDARG00000003181	sult1st4	Y	Y
ENSDARG00000003570	hsp90b1	Y	Y
ENSDARG00000004187	zgc:122979	N	N
ENSDARG00000004754	hspa4a	N	N
ENSDARG00000005015	tspy	Y	Y
ENSDARG00000005827	eif2s1a	Y	Y
ENSDARG00000007769	sult5a1	Y	Y
ENSDARG00000007823	atf3	Y	Y
ENSDARG00000007923	ptpn1	N	Y
ENSDARG00000008542	yod1	N	Y
ENSDARG00000008807	bokb	N	Y
ENSDARG00000009001	pdia6	Y	Y
ENSDARG00000009885	sult3st1	Y	Y
ENSDARG00000011072	ddx11	Y	Y
ENSDARG00000012656	atf6	Y	Y
ENSDARG00000013240	zgc:172271	Y	Y
ENSDARG00000013415	lmna	Y	Y
ENSDARG00000013670	hyou1	Y	Y
ENSDARG00000013997	ern1	N	Y
ENSDARG00000014634	mbtps1	Y	Y
ENSDARG00000015088	dnajb11	Y	Y
ENSDARG00000015681	gsk3ab	Y	Y
ENSDARG00000015793	creb3l1	Y	Y
ENSDARG00000016375	asns	Y	Y
ENSDARG00000016687	acadvl	Y	Y
ENSDARG00000016886	dnajb9b	Y	Y
ENSDARG00000017842	syvn1	Y	Y
ENSDARG00000018190	get3	Y	Y
ENSDARG00000018361	sult1st3	Y	Y
ENSDARG00000018593	parp16	N	Y
ENSDARG00000018989	hspa4b	N	N
ENSDARG00000019008	erp44	N	Y
ENSDARG00000019636	yif1a	Y	Y
ENSDARG00000019743	dctn1a	Y	Y
ENSDARG00000019874	hsph1	N	N
ENSDARG00000019949	serpinh1b	N	N
ENSDARG00000020008	vcp	N	Y
ENSDARG00000020218	amfra	N	Y
ENSDARG00000020623	baxa	N	Y
ENSDARG00000020926	creb3l3l	Y	Y
ENSDARG00000020953	dnajb6b	N	N
ENSDARG00000021046	rhbdd1	N	Y
ENSDARG00000021082	sec31a	Y	Y
ENSDARG00000021555	prkn	N	Y
ENSDARG00000021905	derl1	N	Y
ENSDARG00000021924	hsp70.3	N	N
ENSDARG00000024090	dnajc4	N	N
ENSDARG00000024314	herpud1	Y	Y
ENSDARG00000025094	edem1	Y	Y
ENSDARG00000026811	extl3	Y	Y
ENSDARG00000028275	sult1st1	Y	Y
ENSDARG00000028367	sult2st3	Y	Y
ENSDARG00000029150	hsp90ab1	N	N
ENSDARG00000029501	gsk3aa	Y	Y
ENSDARG00000029688	hsp70.1	N	N
ENSDARG00000032206	cthl	N	Y
ENSDARG00000033170	sult2st1	Y	Y
ENSDARG00000033871	derl3	N	Y
ENSDARG00000035595	ficd	N	Y
ENSDARG00000035622	xbp1	Y	Y
ENSDARG00000035649	ext1c	Y	Y
ENSDARG00000036102	ctdsp2	Y	Y
ENSDARG00000037403	hspa8b	N	N
ENSDARG00000038141	atf4b	Y	Y
ENSDARG00000038524	pik3r1	N	Y
ENSDARG00000038666	igfbp1b	Y	Y
ENSDARG00000038978	dnajb4	N	N
ENSDARG00000039486	bag3	N	N
ENSDARG00000040657	wipi1	Y	Y
ENSDARG00000040695	fkbp14	Y	Y
ENSDARG00000040781	sult3st4	Y	Y
ENSDARG00000040912	kdelr3	Y	Y
ENSDARG00000040984	hspa13	N	Y
ENSDARG00000041065	hspb1	N	N
ENSDARG00000041332	tmem33	N	Y
ENSDARG00000041394	dnajb1b	N	N
ENSDARG00000041540	sult1st2	Y	Y
ENSDARG00000041619	rack1	N	Y
ENSDARG00000042793	tpp1	Y	Y
ENSDARG00000042824	nfe2l2a	N	Y
ENSDARG00000042920	sult3st3	Y	Y
ENSDARG00000043357	tbl2	N	Y
ENSDARG00000045092	cdk5rap3	N	Y
ENSDARG00000045166	bhlha15	N	Y
ENSDARG00000052072	dnajb9a	Y	Y
ENSDARG00000052129	boka	N	Y
ENSDARG00000052178	eif2s1b	Y	Y
ENSDARG00000052450	hspb2	N	N
ENSDARG00000052881	dnajb5	N	N
ENSDARG00000053070	gosr2	Y	Y
ENSDARG00000053544	hspa4l	N	N
ENSDARG00000054931	ppp2r5b	Y	Y
ENSDARG00000055723	hsp70l	N	N
ENSDARG00000056005	dnajc18	N	N
ENSDARG00000056160	hspd1	N	N
ENSDARG00000056210	hspa1b	N	N
ENSDARG00000056226	creb3l3a	Y	Y
ENSDARG00000056753	dctn1b	Y	Y
ENSDARG00000057465	gfpt1	Y	Y
ENSDARG00000057577	mbtps2	Y	Y
ENSDARG00000057624	cops5	N	Y
ENSDARG00000058030	hspa14	N	N
ENSDARG00000058365	hspb8	N	N
ENSDARG00000059836	ddit3	Y	Y
ENSDARG00000060282	rnf121	N	Y
ENSDARG00000061108	ep300b	N	Y
ENSDARG00000061124	srpra	Y	Y
ENSDARG00000062139	eif2ak3	Y	Y
ENSDARG00000062341	wfs1a	Y	Y
ENSDARG00000063191	extl2	Y	Y
ENSDARG00000067714	hspb3	N	N
ENSDARG00000068992	hspa8	N	N
ENSDARG00000069090	atp6v0d1	Y	Y
ENSDARG00000069135	ppp1r15a	N	Y
ENSDARG00000069242	pdia5	Y	Y
ENSDARG00000069484	dab2ipa	N	Y
ENSDARG00000070435	vapb	N	Y
ENSDARG00000070480	agr2	N	Y
ENSDARG00000070560	nap1l4a	Y	Y
ENSDARG00000070618	tatdn2	Y	Y
ENSDARG00000071495	sult3st5	Y	Y
ENSDARG00000071679	mydgf	Y	Y
ENSDARG00000074301	cth	N	Y
ENSDARG00000074548	zbtb17	Y	Y
ENSDARG00000074617	wfs1b	Y	Y
ENSDARG00000075110	dab2ipb	N	Y
ENSDARG00000075369	nck1b	N	Y
ENSDARG00000075954	serpinh1a	N	N
ENSDARG00000076223	SERP1	Y	Y
ENSDARG00000077934	tegt	N	Y
ENSDARG00000077950	tor1	N	Y
ENSDARG00000079079	sult1st7	Y	Y
ENSDARG00000079144	bcl2l11	N	Y
ENSDARG00000087556	pacrg	N	N
ENSDARG00000087767	CABZ01074298.1	N	Y
ENSDARG00000089129	baxa	N	Y
ENSDARG00000090903	creb3l3b	Y	Y
ENSDARG00000092362	hsp70.2	N	N
ENSDARG00000093619	sult3st2	Y	Y
ENSDARG00000093658	tm7sf3	N	N
ENSDARG00000094003	serp2	N	Y
ENSDARG00000094089	sult3st3	Y	Y
ENSDARG00000094996	sult1st9	Y	Y
ENSDARG00000096411	si:dkey-261j15.2	N	N
ENSDARG00000099351	igfbp1a	Y	Y
ENSDARG00000099383	dnajb1a	N	N
ENSDARG00000099439	serp1	Y	Y
ENSDARG00000100666	ep300a	N	Y
ENSDARG00000100729	tln1	Y	Y
ENSDARG00000101369	CABZ01090890.1	N	Y
ENSDARG00000101602	preb	Y	Y
ENSDARG00000101616	arfgap1	Y	Y
ENSDARG00000101627	ssr1	Y	Y
ENSDARG00000101996	cxxc1a	Y	Y
ENSDARG00000102772	klhdc3	Y	Y
ENSDARG00000103785	sult2st2	Y	Y
ENSDARG00000103846	hspa5	Y	Y
ENSDARG00000103962	add1	Y	Y
ENSDARG00000104441	hspb7	N	N
ENSDARG00000104519	KDELR3	Y	Y
ENSDARG00000105114	crebrf	Y	Y
ENSDARG00000105578	amfrb	N	Y
ENSDARG00000111939	atf4a	Y	Y

### Sheet: UPR Gene Homologs
Human_Ensembl_ID	Zebrafish_Ensembl_ID	Mouse_Ensembl_ID
ENSG00000001167	ENSDARG00000042004	ENSMUSG00000023994
ENSG00000001626	ENSDARG00000041107	ENSMUSG00000041301
ENSG00000008952	ENSDARG00000019951	ENSMUSG00000027706
ENSG00000009830	ENSDARG00000055027	ENSMUSG00000034126
ENSG00000012174	ENSDARG00000057577	ENSMUSG00000046873
ENSG00000012232	ENSDARG00000026811	ENSMUSG00000021978
ENSG00000013573	ENSDARG00000011072	ENSMUSG00000035842
ENSG00000014123	ENSDARG00000007496	ENSMUSG00000040359
ENSG00000023318	ENSDARG00000019008	ENSMUSG00000028343
ENSG00000025796	ENSDARG00000017740	ENSMUSG00000019802
ENSG00000044574	ENSDARG00000103846	ENSMUSG00000026864
ENSG00000050130	ENSDARG00000028581	ENSMUSG00000005078
ENSG00000050130	ENSDARG00000028581	ENSMUSG00000056197
ENSG00000051108	ENSDARG00000024314	ENSMUSG00000031770
ENSG00000058056	ENSDARG00000079198	ENSMUSG00000056900
ENSG00000058262	ENSDARG00000021669	ENSMUSG00000030082
ENSG00000058262	ENSDARG00000005675	ENSMUSG00000030082
ENSG00000058335	ENSDARG00000073824	ENSMUSG00000032356
ENSG00000060566	ENSDARG00000056226	ENSMUSG00000035041
ENSG00000060566	ENSDARG00000090903	ENSMUSG00000035041
ENSG00000064115	ENSDARG00000093658	ENSMUSG00000040234
ENSG00000065485	ENSDARG00000069242	ENSMUSG00000022844
ENSG00000066136	ENSDARG00000070151	ENSMUSG00000032897
ENSG00000066427	ENSDARG00000099274	ENSMUSG00000021189
ENSG00000068912	ENSDARG00000086309	ENSMUSG00000020311
ENSG00000068971	ENSDARG00000054931	ENSMUSG00000024777
ENSG00000070010	ENSDARG00000010051	ENSMUSG00000005262
ENSG00000070540	ENSDARG00000040657	ENSMUSG00000041895
ENSG00000070669	ENSDARG00000016375	ENSMUSG00000029752
ENSG00000071051	ENSDARG00000043361	ENSMUSG00000066877
ENSG00000071051	ENSDARG00000018206	ENSMUSG00000066877
ENSG00000071537	ENSDARG00000004581	ENSMUSG00000020964
ENSG00000072778	ENSDARG00000016687	ENSMUSG00000018574
ENSG00000074842	ENSDARG00000071679	ENSMUSG00000019579
ENSG00000075914	ENSDARG00000100060	ENSMUSG00000025785
ENSG00000077232	ENSDARG00000074727	ENSMUSG00000027006
ENSG00000077348	ENSDARG00000040557	ENSMUSG00000061286
ENSG00000081307	ENSDARG00000063588	ENSMUSG00000032557
ENSG00000082701	ENSDARG00000017803	ENSMUSG00000022812
ENSG00000082701	ENSDARG00000052468	ENSMUSG00000022812
ENSG00000083520	ENSDARG00000060559	ENSMUSG00000033166
ENSG00000087074	ENSDARG00000069135	ENSMUSG00000040435
ENSG00000087088	ENSDARG00000089129	ENSMUSG00000003873
ENSG00000087088	ENSDARG00000020623	ENSMUSG00000003873
ENSG00000087274	ENSDARG00000103962	ENSMUSG00000029106
ENSG00000088247	ENSDARG00000026489	ENSMUSG00000007670
ENSG00000088298	ENSDARG00000028448	ENSMUSG00000038312
ENSG00000090520	ENSDARG00000015088	ENSMUSG00000004460
ENSG00000096384	ENSDARG00000029150	ENSMUSG00000023944
ENSG00000099958	ENSDARG00000033871	ENSMUSG00000009092
ENSG00000100196	ENSDARG00000040912	ENSMUSG00000010830
ENSG00000100196	ENSDARG00000104519	ENSMUSG00000010830
ENSG00000100219	ENSDARG00000035622	ENSMUSG00000020484
ENSG00000100350	ENSDARG00000061354	ENSMUSG00000016552
ENSG00000100393	ENSDARG00000100666	ENSMUSG00000055024
ENSG00000100393	ENSDARG00000061108	ENSMUSG00000055024
ENSG00000100519	ENSDARG00000037038	ENSMUSG00000021832
ENSG00000101199	ENSDARG00000101616	ENSMUSG00000027575
ENSG00000101255	ENSDARG00000016200	ENSMUSG00000032715
ENSG00000101294	ENSDARG00000037846	ENSMUSG00000019188
ENSG00000101557	ENSDARG00000025889	ENSMUSG00000047879
ENSG00000102595	ENSDARG00000062089	ENSMUSG00000042104
ENSG00000103266	ENSDARG00000045228	ENSMUSG00000039615
ENSG00000104691	ENSDARG00000098902	ENSMUSG00000052906
ENSG00000104969	ENSDARG00000019941	ENSMUSG00000004937
ENSG00000105647	ENSDARG00000018060	ENSMUSG00000031834
ENSG00000105723	ENSDARG00000015681	ENSMUSG00000057177
ENSG00000105723	ENSDARG00000029501	ENSMUSG00000057177
ENSG00000105974	ENSDARG00000103747	ENSMUSG00000007655
ENSG00000106080	ENSDARG00000040695	ENSMUSG00000038074
ENSG00000106211	ENSDARG00000041065	ENSMUSG00000004951
ENSG00000106541	ENSDARG00000070480	ENSMUSG00000020581
ENSG00000106638	ENSDARG00000043357	ENSMUSG00000005374
ENSG00000106803	ENSDARG00000076568	ENSMUSG00000053317
ENSG00000106803	ENSDARG00000076568	ENSMUSG00000092116
ENSG00000107175	ENSDARG00000020926	ENSMUSG00000028466
ENSG00000107371	ENSDARG00000104246	ENSMUSG00000028322
ENSG00000107371	ENSDARG00000098334	ENSMUSG00000028322
ENSG00000107566	ENSDARG00000021991	ENSMUSG00000025198
ENSG00000108433	ENSDARG00000053070	ENSMUSG00000020946
ENSG00000108465	ENSDARG00000045092	ENSMUSG00000018669
ENSG00000109133	ENSDARG00000041332	ENSMUSG00000037720
ENSG00000109501	ENSDARG00000062341	ENSMUSG00000039474
ENSG00000109501	ENSDARG00000074617	ENSMUSG00000039474
ENSG00000109971	ENSDARG00000037403	ENSMUSG00000015656
ENSG00000109971	ENSDARG00000068992	ENSMUSG00000015656
ENSG00000110011	ENSDARG00000024090	ENSMUSG00000024963
ENSG00000110344	ENSDARG00000040571	ENSMUSG00000059890
ENSG00000112530	ENSDARG00000087556	ENSMUSG00000037196
ENSG00000113013	ENSDARG00000003035	ENSMUSG00000024359
ENSG00000113194	ENSDARG00000052374	ENSMUSG00000025873
ENSG00000113296	ENSDARG00000020072	ENSMUSG00000021702
ENSG00000113296	ENSDARG00000102777	ENSMUSG00000021702
ENSG00000113319	ENSDARG00000075054	ENSMUSG00000021708
ENSG00000113319	ENSDARG00000002816	ENSMUSG00000021708
ENSG00000113811	ENSDARG00000100823	ENSMUSG00000042682
ENSG00000115307	ENSDARG00000092609	ENSMUSG00000068328
ENSG00000115806	ENSDARG00000015126	ENSMUSG00000014959
ENSG00000116044	ENSDARG00000042824	ENSMUSG00000015839
ENSG00000116288	ENSDARG00000116835	ENSMUSG00000028964
ENSG00000116406	ENSDARG00000074129	ENSMUSG00000043019
ENSG00000116761	ENSDARG00000074301	ENSMUSG00000028179
ENSG00000116761	ENSDARG00000032206	ENSMUSG00000028179
ENSG00000116809	ENSDARG00000074548	ENSMUSG00000006215
ENSG00000117862	ENSDARG00000038980	ENSMUSG00000028567
ENSG00000118217	ENSDARG00000012656	ENSMUSG00000026663
ENSG00000120686	ENSDARG00000043857	ENSMUSG00000027746
ENSG00000120694	ENSDARG00000019874	ENSMUSG00000029657
ENSG00000120699	ENSDARG00000068755	ENSMUSG00000027752
ENSG00000120742	ENSDARG00000076223	ENSMUSG00000027808
ENSG00000120742	ENSDARG00000099439	ENSMUSG00000027808
ENSG00000120837	ENSDARG00000045611	ENSMUSG00000020248
ENSG00000120837	ENSDARG00000039185	ENSMUSG00000020248
ENSG00000120885	ENSDARG00000010434	ENSMUSG00000022037
ENSG00000121022	ENSDARG00000057624	ENSMUSG00000025917
ENSG00000123240	ENSDARG00000002663	ENSMUSG00000026672
ENSG00000123737	ENSDARG00000006392	ENSMUSG00000027714
ENSG00000124164	ENSDARG00000070435	ENSMUSG00000054455
ENSG00000124702	ENSDARG00000102772	ENSMUSG00000063576
ENSG00000124783	ENSDARG00000101627	ENSMUSG00000021427
ENSG00000126803	ENSDARG00000021924	ENSMUSG00000059970
ENSG00000126803	ENSDARG00000092362	ENSMUSG00000059970
ENSG00000126803	ENSDARG00000029688	ENSMUSG00000059970
ENSG00000126803	ENSDARG00000056210	ENSMUSG00000059970
ENSG00000126803	ENSDARG00000055723	ENSMUSG00000059970
ENSG00000127191	ENSDARG00000078378	ENSMUSG00000026942
ENSG00000127191	ENSDARG00000030173	ENSMUSG00000026942
ENSG00000128272	ENSDARG00000111939	ENSMUSG00000042406
ENSG00000128272	ENSDARG00000038141	ENSMUSG00000042406
ENSG00000128590	ENSDARG00000052072	ENSMUSG00000014905
ENSG00000128590	ENSDARG00000016886	ENSMUSG00000014905
ENSG00000128829	ENSDARG00000104276	ENSMUSG00000005102
ENSG00000128965	ENSDARG00000070426	ENSMUSG00000027313
ENSG00000130713	ENSDARG00000028688	ENSMUSG00000039356
ENSG00000130766	ENSDARG00000070012	ENSMUSG00000028893
ENSG00000130939	ENSDARG00000037017	ENSMUSG00000028960
ENSG00000132002	ENSDARG00000041394	ENSMUSG00000005483
ENSG00000132002	ENSDARG00000099383	ENSMUSG00000005483
ENSG00000132002	ENSDARG00000056005	ENSMUSG00000005483
ENSG00000132002	ENSDARG00000020953	ENSMUSG00000005483
ENSG00000132432	ENSDARG00000018637	ENSMUSG00000078974
ENSG00000132581	ENSDARG00000024026	ENSMUSG00000002064
ENSG00000134001	ENSDARG00000005827	ENSMUSG00000021116
ENSG00000134001	ENSDARG00000052178	ENSMUSG00000021116
ENSG00000134109	ENSDARG00000025094	ENSMUSG00000030104
ENSG00000134398	ENSDARG00000013997	ENSMUSG00000030866
ENSG00000134398	ENSDARG00000087767	ENSMUSG00000030866
ENSG00000134882	ENSDARG00000093065	ENSMUSG00000041765
ENSG00000135506	ENSDARG00000020301	ENSMUSG00000040462
ENSG00000135842	ENSDARG00000023053	ENSMUSG00000026483
ENSG00000135842	ENSDARG00000042055	ENSMUSG00000026483
ENSG00000136816	ENSDARG00000077950	ENSMUSG00000026848
ENSG00000136827	ENSDARG00000077950	ENSMUSG00000026849
ENSG00000136848	ENSDARG00000069484	ENSMUSG00000026883
ENSG00000136848	ENSDARG00000075110	ENSMUSG00000026883
ENSG00000136986	ENSDARG00000021905	ENSMUSG00000022365
ENSG00000137076	ENSDARG00000100729	ENSMUSG00000028465
ENSG00000137094	ENSDARG00000004187	ENSMUSG00000036052
ENSG00000137094	ENSDARG00000052881	ENSMUSG00000036052
ENSG00000137312	ENSDARG00000001710	ENSMUSG00000059714
ENSG00000137312	ENSDARG00000037998	ENSMUSG00000059714
ENSG00000137522	ENSDARG00000060282	ENSMUSG00000070426
ENSG00000137801	ENSDARG00000010785	ENSMUSG00000040152
ENSG00000137801	ENSDARG00000103775	ENSMUSG00000040152
ENSG00000138073	ENSDARG00000101602	ENSMUSG00000045302
ENSG00000138617	ENSDARG00000018593	ENSMUSG00000032392
ENSG00000138674	ENSDARG00000021082	ENSMUSG00000035325
ENSG00000138942	ENSDARG00000032997	ENSMUSG00000020448
ENSG00000139173	ENSDARG00000088356	ENSMUSG00000063296
ENSG00000139324	ENSDARG00000062846	ENSMUSG00000036676
ENSG00000139644	ENSDARG00000077934	ENSMUSG00000023010
ENSG00000139921	ENSDARG00000019487	ENSMUSG00000021072
ENSG00000140694	ENSDARG00000102634	ENSMUSG00000022685
ENSG00000140943	ENSDARG00000014634	ENSMUSG00000031835
ENSG00000141510	ENSDARG00000035559	ENSMUSG00000059552
ENSG00000143183	ENSDARG00000069099	ENSMUSG00000052428
ENSG00000143222	ENSDARG00000022340	ENSMUSG00000062963
ENSG00000143870	ENSDARG00000009001	ENSMUSG00000020571
ENSG00000144381	ENSDARG00000056160	ENSMUSG00000025980
ENSG00000144468	ENSDARG00000021046	ENSMUSG00000026142
ENSG00000144867	ENSDARG00000013240	ENSMUSG00000032553
ENSG00000145050	ENSDARG00000063177	ENSMUSG00000032575
ENSG00000145191	ENSDARG00000074995	ENSMUSG00000003235
ENSG00000145495	ENSDARG00000076066	ENSMUSG00000039100
ENSG00000145675	ENSDARG00000038524	ENSMUSG00000041417
ENSG00000146678	ENSDARG00000038666	ENSMUSG00000020429
ENSG00000146678	ENSDARG00000099351	ENSMUSG00000020429
ENSG00000147475	ENSDARG00000095968	ENSMUSG00000031483
ENSG00000147475	ENSDARG00000086523	ENSMUSG00000031483
ENSG00000148719	ENSDARG00000087473	ENSMUSG00000020109
ENSG00000148719	ENSDARG00000039363	ENSMUSG00000020109
ENSG00000149257	ENSDARG00000075954	ENSMUSG00000070436
ENSG00000149257	ENSDARG00000019949	ENSMUSG00000070436
ENSG00000149428	ENSDARG00000013670	ENSMUSG00000032115
ENSG00000150995	ENSDARG00000074149	ENSMUSG00000030102
ENSG00000150995	ENSDARG00000014655	ENSMUSG00000030102
ENSG00000151778	ENSDARG00000094003	ENSMUSG00000052584
ENSG00000151929	ENSDARG00000039486	ENSMUSG00000030847
ENSG00000152137	ENSDARG00000058365	ENSMUSG00000041548
ENSG00000152348	ENSDARG00000104846	ENSMUSG00000021619
ENSG00000153094	ENSDARG00000079144	ENSMUSG00000027381
ENSG00000154832	ENSDARG00000101996	ENSMUSG00000024560
ENSG00000155304	ENSDARG00000040984	ENSMUSG00000032932
ENSG00000155313	ENSDARG00000012314	ENSMUSG00000022867
ENSG00000155660	ENSDARG00000018491	ENSMUSG00000025823
ENSG00000156709	ENSDARG00000058088	ENSMUSG00000036932
ENSG00000157014	ENSDARG00000070618	ENSMUSG00000056952
ENSG00000157613	ENSDARG00000015793	ENSMUSG00000027230
ENSG00000158008	ENSDARG00000035649	ENSMUSG00000028838
ENSG00000158092	ENSDARG00000075369	ENSMUSG00000032475
ENSG00000159461	ENSDARG00000020218	ENSMUSG00000031751
ENSG00000159461	ENSDARG00000105578	ENSMUSG00000031751
ENSG00000159720	ENSDARG00000069090	ENSMUSG00000013160
ENSG00000160087	ENSDARG00000061161	ENSMUSG00000023286
ENSG00000160789	ENSDARG00000013415	ENSMUSG00000028063
ENSG00000162191	ENSDARG00000090309	ENSMUSG00000071655
ENSG00000162298	ENSDARG00000017842	ENSMUSG00000024807
ENSG00000162616	ENSDARG00000038978	ENSMUSG00000028035
ENSG00000162694	ENSDARG00000063191	ENSMUSG00000027963
ENSG00000162772	ENSDARG00000007823	ENSMUSG00000026628
ENSG00000163516	ENSDARG00000041904	ENSMUSG00000026199
ENSG00000163527	ENSDARG00000001890	ENSMUSG00000032437
ENSG00000164031	ENSDARG00000069996	ENSMUSG00000074212
ENSG00000164070	ENSDARG00000053544	ENSMUSG00000025757
ENSG00000164463	ENSDARG00000105114	ENSMUSG00000048249
ENSG00000164897	ENSDARG00000038787	ENSMUSG00000028958
ENSG00000164953	ENSDARG00000076752	ENSMUSG00000049488
ENSG00000165280	ENSDARG00000020008	ENSMUSG00000028452
ENSG00000166340	ENSDARG00000042793	ENSMUSG00000030894
ENSG00000166598	ENSDARG00000003570	ENSMUSG00000020048
ENSG00000167004	ENSDARG00000102640	ENSMUSG00000027248
ENSG00000167671	ENSDARG00000003087	ENSMUSG00000019578
ENSG00000168936	ENSDARG00000075346	ENSMUSG00000019295
ENSG00000169271	ENSDARG00000067714	ENSMUSG00000051456
ENSG00000170276	ENSDARG00000052450	ENSMUSG00000038086
ENSG00000170606	ENSDARG00000018989	ENSMUSG00000020361
ENSG00000170606	ENSDARG00000004754	ENSMUSG00000020361
ENSG00000170881	ENSDARG00000036929	ENSMUSG00000037075
ENSG00000171311	ENSDARG00000059841	ENSMUSG00000034321
ENSG00000171552	ENSDARG00000008434	ENSMUSG00000007659
ENSG00000171791	ENSDARG00000089109	ENSMUSG00000057329
ENSG00000171791	ENSDARG00000094704	ENSMUSG00000057329
ENSG00000172046	ENSDARG00000004132	ENSMUSG00000006676
ENSG00000172071	ENSDARG00000062139	ENSMUSG00000031668
ENSG00000172216	ENSDARG00000042725	ENSMUSG00000056501
ENSG00000172795	ENSDARG00000104242	ENSMUSG00000024472
ENSG00000173641	ENSDARG00000104441	ENSMUSG00000006221
ENSG00000174437	ENSDARG00000005122	ENSMUSG00000029467
ENSG00000174672	ENSDARG00000077791	ENSMUSG00000053046
ENSG00000174672	ENSDARG00000061421	ENSMUSG00000053046
ENSG00000174851	ENSDARG00000019636	ENSMUSG00000024875
ENSG00000175197	ENSDARG00000059836	ENSMUSG00000025408
ENSG00000175215	ENSDARG00000036102	ENSMUSG00000078429
ENSG00000175311	ENSDARG00000036846	ENSMUSG00000030909
ENSG00000176720	ENSDARG00000008807	ENSMUSG00000026278
ENSG00000176720	ENSDARG00000052129	ENSMUSG00000026278
ENSG00000177239	ENSDARG00000073792	ENSMUSG00000036646
ENSG00000177239	ENSDARG00000076592	ENSMUSG00000036646
ENSG00000177606	ENSDARG00000043531	ENSMUSG00000052684
ENSG00000178896	ENSDARG00000103432	ENSMUSG00000034259
ENSG00000180535	ENSDARG00000045166	ENSMUSG00000052271
ENSG00000180667	ENSDARG00000008542	ENSMUSG00000046404
ENSG00000182087	ENSDARG00000060442	ENSMUSG00000013858
ENSG00000182158	ENSDARG00000063563	ENSMUSG00000038648
ENSG00000182446	ENSDARG00000100487	ENSMUSG00000039703
ENSG00000182934	ENSDARG00000061124	ENSMUSG00000032042
ENSG00000184205	ENSDARG00000005015	ENSMUSG00000041096
ENSG00000184205	ENSDARG00000070560	ENSMUSG00000041096
ENSG00000184787	ENSDARG00000025404	ENSMUSG00000009293
ENSG00000185345	ENSDARG00000021555	ENSMUSG00000023826
ENSG00000185615	ENSDARG00000058445	ENSMUSG00000024184
ENSG00000185615	ENSDARG00000033599	ENSMUSG00000024184
ENSG00000185624	ENSDARG00000105116	ENSMUSG00000025130
ENSG00000185825	ENSDARG00000044972	ENSMUSG00000002015
ENSG00000187522	ENSDARG00000058030	ENSMUSG00000109865
ENSG00000188906	ENSDARG00000006169	ENSMUSG00000036273
ENSG00000189050	ENSDARG00000015917	ENSMUSG00000020521
ENSG00000196396	ENSDARG00000007923	ENSMUSG00000027540
ENSG00000197442	ENSDARG00000005416	ENSMUSG00000071369
ENSG00000197860	ENSDARG00000016769	ENSMUSG00000042743
ENSG00000197930	ENSDARG00000015228	ENSMUSG00000021831
ENSG00000198356	ENSDARG00000018190	ENSMUSG00000052456
ENSG00000198380	ENSDARG00000057465	ENSMUSG00000029992
ENSG00000198794	ENSDARG00000040274	ENSMUSG00000040722
ENSG00000198794	ENSDARG00000018743	ENSMUSG00000040722
ENSG00000198833	ENSDARG00000033489	ENSMUSG00000028277
ENSG00000198836	ENSDARG00000070801	ENSMUSG00000038084
ENSG00000198855	ENSDARG00000035595	ENSMUSG00000053334
ENSG00000204209	ENSDARG00000000729	ENSMUSG00000002307
ENSG00000204308	ENSDARG00000075606	ENSMUSG00000015478
ENSG00000204463	ENSDARG00000075892	ENSMUSG00000024392
ENSG00000204463	ENSDARG00000077531	ENSMUSG00000024392
ENSG00000204628	ENSDARG00000041619	ENSMUSG00000020372
ENSG00000204843	ENSDARG00000019743	ENSMUSG00000031865
ENSG00000204843	ENSDARG00000056753	ENSMUSG00000031865
ENSG00000204977	ENSDARG00000010010	ENSMUSG00000035235
ENSG00000213648	ENSDARG00000071495	ENSMUSG00000069668
ENSG00000213648	ENSDARG00000071495	ENSMUSG00000090298
ENSG00000213648	ENSDARG00000071495	ENSMUSG00000000739
ENSG00000213648	ENSDARG00000071495	ENSMUSG00000048473
ENSG00000213648	ENSDARG00000093619	ENSMUSG00000069668
ENSG00000213648	ENSDARG00000093619	ENSMUSG00000090298
ENSG00000213648	ENSDARG00000093619	ENSMUSG00000000739
ENSG00000213648	ENSDARG00000093619	ENSMUSG00000048473
ENSG00000213648	ENSDARG00000079079	ENSMUSG00000069668
ENSG00000213648	ENSDARG00000079079	ENSMUSG00000090298
ENSG00000213648	ENSDARG00000079079	ENSMUSG00000000739
ENSG00000213648	ENSDARG00000079079	ENSMUSG00000048473
ENSG00000213648	ENSDARG00000042920	ENSMUSG00000069668
ENSG00000213648	ENSDARG00000042920	ENSMUSG00000090298
ENSG00000213648	ENSDARG00000042920	ENSMUSG00000000739
ENSG00000213648	ENSDARG00000042920	ENSMUSG00000048473
ENSG00000213648	ENSDARG00000040781	ENSMUSG00000069668
ENSG00000213648	ENSDARG00000040781	ENSMUSG00000090298
ENSG00000213648	ENSDARG00000040781	ENSMUSG00000000739
ENSG00000213648	ENSDARG00000040781	ENSMUSG00000048473
ENSG00000213648	ENSDARG00000009885	ENSMUSG00000069668
ENSG00000213648	ENSDARG00000009885	ENSMUSG00000090298
ENSG00000213648	ENSDARG00000009885	ENSMUSG00000000739
ENSG00000213648	ENSDARG00000009885	ENSMUSG00000048473
ENSG00000213648	ENSDARG00000003181	ENSMUSG00000069668
ENSG00000213648	ENSDARG00000003181	ENSMUSG00000090298
ENSG00000213648	ENSDARG00000003181	ENSMUSG00000000739
ENSG00000213648	ENSDARG00000003181	ENSMUSG00000048473
ENSG00000213648	ENSDARG00000041540	ENSMUSG00000069668
ENSG00000213648	ENSDARG00000041540	ENSMUSG00000090298
ENSG00000213648	ENSDARG00000041540	ENSMUSG00000000739
ENSG00000213648	ENSDARG00000041540	ENSMUSG00000048473
ENSG00000213648	ENSDARG00000028367	ENSMUSG00000069668
ENSG00000213648	ENSDARG00000028367	ENSMUSG00000090298
ENSG00000213648	ENSDARG00000028367	ENSMUSG00000000739
ENSG00000213648	ENSDARG00000028367	ENSMUSG00000048473
ENSG00000213648	ENSDARG00000007769	ENSMUSG00000069668
ENSG00000213648	ENSDARG00000007769	ENSMUSG00000090298
ENSG00000213648	ENSDARG00000007769	ENSMUSG00000000739
ENSG00000213648	ENSDARG00000007769	ENSMUSG00000048473
ENSG00000213648	ENSDARG00000018361	ENSMUSG00000069668
ENSG00000213648	ENSDARG00000018361	ENSMUSG00000090298
ENSG00000213648	ENSDARG00000018361	ENSMUSG00000000739
ENSG00000213648	ENSDARG00000018361	ENSMUSG00000048473
ENSG00000213648	ENSDARG00000094089	ENSMUSG00000069668
ENSG00000213648	ENSDARG00000094089	ENSMUSG00000090298
ENSG00000213648	ENSDARG00000094089	ENSMUSG00000000739
ENSG00000213648	ENSDARG00000094089	ENSMUSG00000048473
ENSG00000213648	ENSDARG00000033170	ENSMUSG00000069668
ENSG00000213648	ENSDARG00000033170	ENSMUSG00000090298
ENSG00000213648	ENSDARG00000033170	ENSMUSG00000000739
ENSG00000213648	ENSDARG00000033170	ENSMUSG00000048473
ENSG00000213648	ENSDARG00000028275	ENSMUSG00000069668
ENSG00000213648	ENSDARG00000028275	ENSMUSG00000090298
ENSG00000213648	ENSDARG00000028275	ENSMUSG00000000739
ENSG00000213648	ENSDARG00000028275	ENSMUSG00000048473
ENSG00000213648	ENSDARG00000094996	ENSMUSG00000069668
ENSG00000213648	ENSDARG00000094996	ENSMUSG00000090298
ENSG00000213648	ENSDARG00000094996	ENSMUSG00000000739
ENSG00000213648	ENSDARG00000094996	ENSMUSG00000048473
ENSG00000213648	ENSDARG00000103785	ENSMUSG00000069668
ENSG00000213648	ENSDARG00000103785	ENSMUSG00000090298
ENSG00000213648	ENSDARG00000103785	ENSMUSG00000000739
ENSG00000213648	ENSDARG00000103785	ENSMUSG00000048473
ENSG00000213676	ENSDARG00000101369	ENSMUSG00000015461
ENSG00000223496	ENSDARG00000036060	ENSMUSG00000109941
ENSG00000239305	ENSDARG00000100850	ENSMUSG00000052656
ENSG00000239857	ENSDARG00000024398	ENSMUSG00000025858
ENSG00000261052	ENSDARG00000028367	ENSMUSG00000069668
ENSG00000261052	ENSDARG00000028367	ENSMUSG00000048473
ENSG00000261052	ENSDARG00000028367	ENSMUSG00000090298
ENSG00000261052	ENSDARG00000028367	ENSMUSG00000000739
ENSG00000261052	ENSDARG00000042920	ENSMUSG00000069668
ENSG00000261052	ENSDARG00000042920	ENSMUSG00000048473
ENSG00000261052	ENSDARG00000042920	ENSMUSG00000090298
ENSG00000261052	ENSDARG00000042920	ENSMUSG00000000739
ENSG00000261052	ENSDARG00000079079	ENSMUSG00000069668
ENSG00000261052	ENSDARG00000079079	ENSMUSG00000048473
ENSG00000261052	ENSDARG00000079079	ENSMUSG00000090298
ENSG00000261052	ENSDARG00000079079	ENSMUSG00000000739
ENSG00000261052	ENSDARG00000094996	ENSMUSG00000069668
ENSG00000261052	ENSDARG00000094996	ENSMUSG00000048473
ENSG00000261052	ENSDARG00000094996	ENSMUSG00000090298
ENSG00000261052	ENSDARG00000094996	ENSMUSG00000000739
ENSG00000261052	ENSDARG00000018361	ENSMUSG00000069668
ENSG00000261052	ENSDARG00000018361	ENSMUSG00000048473
ENSG00000261052	ENSDARG00000018361	ENSMUSG00000090298
ENSG00000261052	ENSDARG00000018361	ENSMUSG00000000739
ENSG00000261052	ENSDARG00000040781	ENSMUSG00000069668
ENSG00000261052	ENSDARG00000040781	ENSMUSG00000048473
ENSG00000261052	ENSDARG00000040781	ENSMUSG00000090298
ENSG00000261052	ENSDARG00000040781	ENSMUSG00000000739
ENSG00000261052	ENSDARG00000007769	ENSMUSG00000069668
ENSG00000261052	ENSDARG00000007769	ENSMUSG00000048473
ENSG00000261052	ENSDARG00000007769	ENSMUSG00000090298
ENSG00000261052	ENSDARG00000007769	ENSMUSG00000000739
ENSG00000261052	ENSDARG00000093619	ENSMUSG00000069668
ENSG00000261052	ENSDARG00000093619	ENSMUSG00000048473
ENSG00000261052	ENSDARG00000093619	ENSMUSG00000090298
ENSG00000261052	ENSDARG00000093619	ENSMUSG00000000739
ENSG00000261052	ENSDARG00000028275	ENSMUSG00000069668
ENSG00000261052	ENSDARG00000028275	ENSMUSG00000048473
ENSG00000261052	ENSDARG00000028275	ENSMUSG00000090298
ENSG00000261052	ENSDARG00000028275	ENSMUSG00000000739
ENSG00000261052	ENSDARG00000009885	ENSMUSG00000069668
ENSG00000261052	ENSDARG00000009885	ENSMUSG00000048473
ENSG00000261052	ENSDARG00000009885	ENSMUSG00000090298
ENSG00000261052	ENSDARG00000009885	ENSMUSG00000000739
ENSG00000261052	ENSDARG00000103785	ENSMUSG00000069668
ENSG00000261052	ENSDARG00000103785	ENSMUSG00000048473
ENSG00000261052	ENSDARG00000103785	ENSMUSG00000090298
ENSG00000261052	ENSDARG00000103785	ENSMUSG00000000739
ENSG00000261052	ENSDARG00000041540	ENSMUSG00000069668
ENSG00000261052	ENSDARG00000041540	ENSMUSG00000048473
ENSG00000261052	ENSDARG00000041540	ENSMUSG00000090298
ENSG00000261052	ENSDARG00000041540	ENSMUSG00000000739
ENSG00000261052	ENSDARG00000003181	ENSMUSG00000069668
ENSG00000261052	ENSDARG00000003181	ENSMUSG00000048473
ENSG00000261052	ENSDARG00000003181	ENSMUSG00000090298
ENSG00000261052	ENSDARG00000003181	ENSMUSG00000000739
ENSG00000261052	ENSDARG00000071495	ENSMUSG00000069668
ENSG00000261052	ENSDARG00000071495	ENSMUSG00000048473
ENSG00000261052	ENSDARG00000071495	ENSMUSG00000090298
ENSG00000261052	ENSDARG00000071495	ENSMUSG00000000739
ENSG00000261052	ENSDARG00000033170	ENSMUSG00000069668
ENSG00000261052	ENSDARG00000033170	ENSMUSG00000048473
ENSG00000261052	ENSDARG00000033170	ENSMUSG00000090298
ENSG00000261052	ENSDARG00000033170	ENSMUSG00000000739
ENSG00000261052	ENSDARG00000094089	ENSMUSG00000069668
ENSG00000261052	ENSDARG00000094089	ENSMUSG00000048473
ENSG00000261052	ENSDARG00000094089	ENSMUSG00000090298
ENSG00000261052	ENSDARG00000094089	ENSMUSG00000000739
ENSG00000284024	ENSDARG00000096411	ENSMUSG00000051396
