## Supplementary material for "Permissive epigenetic landscape facilitates distinct transcriptional signatures of activating transcription factor 6 in the liver": Table S6

### Sheet: All CPATs
Zebrafish_Ensembl_ID	Zebrafish_Gene_Name	UPR_Gene?
ENSDARG00000000161	itsn2a	N
ENSDARG00000000631	ptpn4a	N
ENSDARG00000000767	spi1b	N
ENSDARG00000001558	kifc1	N
ENSDARG00000001890	stt3b	Y
ENSDARG00000001953	pfkfb3	N
ENSDARG00000002013	grb10a	N
ENSDARG00000002168	tra2b	N
ENSDARG00000002216	tbx3a	N
ENSDARG00000002305	me3	N
ENSDARG00000002401	gale	N
ENSDARG00000002589	mylpfb	N
ENSDARG00000002600	pcsk1	N
ENSDARG00000002787	tle3a	N
ENSDARG00000003021	hdac8	N
ENSDARG00000003098	kdm5bb	N
ENSDARG00000003169	magi1b	N
ENSDARG00000003193	rassf7b	N
ENSDARG00000003200	foxm1	N
ENSDARG00000003229	gdf9	N
ENSDARG00000003270	dhps	N
ENSDARG00000003421	igf2bp2a	N
ENSDARG00000003519	aprt	N
ENSDARG00000003570	hsp90b1	Y
ENSDARG00000003642	zfyve19	N
ENSDARG00000003680	runx1t1	N
ENSDARG00000004402	elovl6	N
ENSDARG00000004452	tardbpl	N
ENSDARG00000004470	prkcsh	N
ENSDARG00000004672	ptk2ab	N
ENSDARG00000004692	nabp1a	N
ENSDARG00000004906	stip1	N
ENSDARG00000005104	limk2	N
ENSDARG00000005126	large1	N
ENSDARG00000005134	psmd11b	N
ENSDARG00000005150	tbx20	N
ENSDARG00000005186	sp4	N
ENSDARG00000005453	foxp2	N
ENSDARG00000005456	katnb1	N
ENSDARG00000005540	xpo7	N
ENSDARG00000005578	ugp2a	N
ENSDARG00000005612	aph1b	N
ENSDARG00000005645	robo3	N
ENSDARG00000005675	sec61a1l	Y
ENSDARG00000005699	ddx19	N
ENSDARG00000005754	ptprfb	N
ENSDARG00000005772	tsr2	N
ENSDARG00000005774	ddx3xb	N
ENSDARG00000005799	smim14	N
ENSDARG00000006062	akap1b	N
ENSDARG00000006094	igf2r	N
ENSDARG00000006215	akr1b1.1	N
ENSDARG00000006257	vldlr	N
ENSDARG00000006487	anp32a	N
ENSDARG00000006514	her6	N
ENSDARG00000006545	rgp1	N
ENSDARG00000006766	snd1	N
ENSDARG00000006786	copz2	N
ENSDARG00000006818	urod	N
ENSDARG00000006923	cacna1ab	N
ENSDARG00000007149	l1cama	N
ENSDARG00000007247	ric8a	N
ENSDARG00000007302	sh3gl3b	N
ENSDARG00000007320	rpl7	N
ENSDARG00000007349	dmrt1	N
ENSDARG00000007960	hnrnpaba	N
ENSDARG00000007996	pou2f1b	N
ENSDARG00000008188	sf1	N
ENSDARG00000008200	ugp2b	N
ENSDARG00000008203	pax1a	N
ENSDARG00000008209	myt1la	N
ENSDARG00000008218	znf410	N
ENSDARG00000008263	mfsd4ab	N
ENSDARG00000008434	bcl2l1	Y
ENSDARG00000008542	yod1	Y
ENSDARG00000008637	mttp	N
ENSDARG00000008720	lmo3	N
ENSDARG00000008948	pla2g3	N
ENSDARG00000009214	mfsd13a	N
ENSDARG00000009253	rtraf	N
ENSDARG00000009823	pou3f1	N
ENSDARG00000009830	hdlbpa	N
ENSDARG00000009864	ddx55	N
ENSDARG00000009950	edf1	N
ENSDARG00000009961	rundc3b	N
ENSDARG00000010169	myd88	N
ENSDARG00000010181	asap2a	N
ENSDARG00000010246	prmt1	N
ENSDARG00000010255	bin2b	N
ENSDARG00000010266	igf2bp3	N
ENSDARG00000010279	scamp2	N
ENSDARG00000010280	clasp1a	N
ENSDARG00000010316	qars1	N
ENSDARG00000010400	lrrfip2	N
ENSDARG00000010437	tent5c	N
ENSDARG00000010519	per3	N
ENSDARG00000010738	zgc:101716	N
ENSDARG00000010792	cdc25b	N
ENSDARG00000011027	fgfr1a	N
ENSDARG00000011065	camk2b1	N
ENSDARG00000011141	dpysl5a	N
ENSDARG00000011245	esrp1	N
ENSDARG00000011246	krr1	N
ENSDARG00000011262	traip	N
ENSDARG00000011521	upb1	N
ENSDARG00000011545	arrb2b	N
ENSDARG00000011594	smarcb1b	N
ENSDARG00000011613	rbm39a	N
ENSDARG00000011665	aldoaa	N
ENSDARG00000012078	meis1b	N
ENSDARG00000012113	c19h1orf109	N
ENSDARG00000012192	cant1a	N
ENSDARG00000012368	ttc21b	N
ENSDARG00000012407	mgat1a	N
ENSDARG00000012588	ptdss1a	N
ENSDARG00000012625	prkag2a	N
ENSDARG00000012818	csnk2a2a	N
ENSDARG00000013031	mta2	N
ENSDARG00000013110	dmtn	N
ENSDARG00000013317	pygmb	N
ENSDARG00000013576	gadd45bb	N
ENSDARG00000013615	pbx3b	N
ENSDARG00000013623	vdac2	N
ENSDARG00000013750	eno1b	N
ENSDARG00000013794	klf11b	N
ENSDARG00000013795	hps4	N
ENSDARG00000013838	sulf2b	N
ENSDARG00000013841	abl2	N
ENSDARG00000013990	ube2q2	N
ENSDARG00000014013	lbr	N
ENSDARG00000014041	smarcad1a	N
ENSDARG00000014208	zgc:55413	N
ENSDARG00000014280	dlgap1a	N
ENSDARG00000014313	atp5pf	N
ENSDARG00000014498	ythdf2	N
ENSDARG00000014531	atg4a	N
ENSDARG00000014599	slc5a6b	N
ENSDARG00000014685	esco2	N
ENSDARG00000014727	acox1	N
ENSDARG00000014746	rbfox1	N
ENSDARG00000015134	camkk1b	N
ENSDARG00000015164	mknk2b	N
ENSDARG00000015325	u2af1	N
ENSDARG00000015876	npas1	N
ENSDARG00000015901	ptbp2b	N
ENSDARG00000015971	rapgef1b	N
ENSDARG00000016399	riok1	N
ENSDARG00000016404	ptch1	N
ENSDARG00000016479	ugt5a1	N
ENSDARG00000016496	cdk8	N
ENSDARG00000016584	rgs7a	N
ENSDARG00000016725	gadd45gb.1	N
ENSDARG00000016771	tfa	N
ENSDARG00000016811	ints3	N
ENSDARG00000016854	neurod2	N
ENSDARG00000016866	fam102ab	N
ENSDARG00000016968	tmem214	N
ENSDARG00000017055	zmynd12	N
ENSDARG00000017084	bud31	N
ENSDARG00000017199	elp2	N
ENSDARG00000017612	pnpo	N
ENSDARG00000017658	gmppb	N
ENSDARG00000017772	mdh1aa	N
ENSDARG00000017803	gsk3ba	Y
ENSDARG00000017960	sfxn2	N
ENSDARG00000018049	sf3b2	N
ENSDARG00000018065	ntm	N
ENSDARG00000018303	etv4	N
ENSDARG00000018312	rell1	N
ENSDARG00000018491	pdia4	Y
ENSDARG00000018508	zdhhc8b	N
ENSDARG00000018524	midn	N
ENSDARG00000018534	slc6a9	N
ENSDARG00000018721	npnta	N
ENSDARG00000018961	gtpbp4	N
ENSDARG00000019081	DHDH	N
ENSDARG00000019137	tram1	N
ENSDARG00000019195	vps9d1	N
ENSDARG00000019417	gadd45ga	N
ENSDARG00000019636	yif1a	Y
ENSDARG00000019930	tal1	N
ENSDARG00000020007	col1a2	N
ENSDARG00000020079	neil3	N
ENSDARG00000020114	slc20a1a	N
ENSDARG00000020164	efnb2a	N
ENSDARG00000020235	sept9a	N
ENSDARG00000020258	ewsr1a	N
ENSDARG00000020345	clasp2	N
ENSDARG00000020363	snrnp25	N
ENSDARG00000020979	ripor3	N
ENSDARG00000021488	cyth1b	N
ENSDARG00000021555	prkn	Y
ENSDARG00000021669	sec61a1	Y
ENSDARG00000021806	zfp36l2	N
ENSDARG00000021812	cherp	N
ENSDARG00000022280	brd2a	N
ENSDARG00000022378	mtmr1b	N
ENSDARG00000022410	rrp12	N
ENSDARG00000022832	bnip4	N
ENSDARG00000022970	tm9sf1	N
ENSDARG00000023330	anp32b	N
ENSDARG00000023443	tjp2b	N
ENSDARG00000023448	galnt14	N
ENSDARG00000023546	kcnn1b	N
ENSDARG00000023584	cdc7	N
ENSDARG00000023920	llgl2	N
ENSDARG00000023999	heatr5a	N
ENSDARG00000024219	cdk5rap2	N
ENSDARG00000024314	herpud1	Y
ENSDARG00000024478	mpc2	N
ENSDARG00000024654	pgm3	N
ENSDARG00000024746	hsp90aa1.2	N
ENSDARG00000024785	ctnna2	N
ENSDARG00000025094	edem1	Y
ENSDARG00000025302	dixdc1a	N
ENSDARG00000025326	myl12.2	N
ENSDARG00000025576	mkln1	N
ENSDARG00000025728	grin1b	N
ENSDARG00000025854	ddx51	N
ENSDARG00000026348	csad	N
ENSDARG00000026395	rfx4	N
ENSDARG00000026762	fam126a	N
ENSDARG00000027099	psmc4	N
ENSDARG00000027109	zfr	N
ENSDARG00000027187	kat8	N
ENSDARG00000027403	zgpat	N
ENSDARG00000027423	igf1ra	N
ENSDARG00000027552	mapk1	N
ENSDARG00000027744	gadd45ba	N
ENSDARG00000027749	hirip3	N
ENSDARG00000028053	bmp1b	N
ENSDARG00000028119	sumo3a	N
ENSDARG00000028321	synj2bp	N
ENSDARG00000028688	exosc2	Y
ENSDARG00000028748	tm9sf3	N
ENSDARG00000028949	ZBTB26	N
ENSDARG00000029011	xpnpep1	N
ENSDARG00000029075	pfkfb4b	N
ENSDARG00000029524	impdh1b	N
ENSDARG00000030053	eef1db	N
ENSDARG00000030367	metrn	N
ENSDARG00000030368	naa15b	N
ENSDARG00000030376	grin2bb	N
ENSDARG00000030448	sppl2	N
ENSDARG00000030479	hmgb1b	N
ENSDARG00000030641	letmd1	N
ENSDARG00000030765	hadh	N
ENSDARG00000030844	klf11a	N
ENSDARG00000030913	cluha	N
ENSDARG00000031044	lipg	N
ENSDARG00000031222	lhx2b	N
ENSDARG00000031307	zic4	N
ENSDARG00000031709	mllt1b	N
ENSDARG00000031817	trim2a	N
ENSDARG00000031888	mapk8a	N
ENSDARG00000031907	ptbp1b	N
ENSDARG00000032601	macrod2	N
ENSDARG00000032614	msi2b	N
ENSDARG00000032617	fgfrl1a	N
ENSDARG00000033437	rps6ka1	N
ENSDARG00000033498	rorb	N
ENSDARG00000033539	paics	N
ENSDARG00000033840	fat3a	N
ENSDARG00000033871	derl3	Y
ENSDARG00000033901	msi2a	N
ENSDARG00000033999	cyp26a1	N
ENSDARG00000034056	csnk1g2b	N
ENSDARG00000034700	vegfab	N
ENSDARG00000034883	acbd5a	N
ENSDARG00000035452	camkk1a	N
ENSDARG00000035559	tp53	Y
ENSDARG00000035571	abhd17b	N
ENSDARG00000035602	dao.1	N
ENSDARG00000035607	ankle2	N
ENSDARG00000035622	xbp1	Y
ENSDARG00000035682	FP102018.1	N
ENSDARG00000035869	azin1b	N
ENSDARG00000035993	sumo3b	N
ENSDARG00000036076	heatr3	N
ENSDARG00000036107	txnipa	N
ENSDARG00000036214	dazl	N
ENSDARG00000036282	rnaset2	N
ENSDARG00000036291	nucb2b	N
ENSDARG00000036375	cyfip2	N
ENSDARG00000036456	anxa4	N
ENSDARG00000036471	dand5	N
ENSDARG00000036541	rhbdf1a	N
ENSDARG00000036587	cbr1	N
ENSDARG00000036593	kdm2ba	N
ENSDARG00000036773	s100s	N
ENSDARG00000036811	ifrd2	N
ENSDARG00000037017	ube4b	Y
ENSDARG00000037020	kif1b	N
ENSDARG00000037042	ddhd1b	N
ENSDARG00000037188	rpa2	N
ENSDARG00000037244	gpr137	N
ENSDARG00000037307	gnpda1	N
ENSDARG00000037353	frs2b	N
ENSDARG00000037362	scube2	N
ENSDARG00000037363	dennd2b	N
ENSDARG00000037393	slc43a1a	N
ENSDARG00000037488	canx	N
ENSDARG00000037501	aasdhppt	N
ENSDARG00000037517	slc35c2	N
ENSDARG00000037574	rps6kal	N
ENSDARG00000037746	actb1	N
ENSDARG00000037954	tnnt1	N
ENSDARG00000037960	lrrc17	N
ENSDARG00000038306	tsc22d1	N
ENSDARG00000038308	ykt6	N
ENSDARG00000038428	sulf1	N
ENSDARG00000038475	acy1	N
ENSDARG00000038743	copb2	N
ENSDARG00000038835	ppid	N
ENSDARG00000038882	smc4	N
ENSDARG00000038894	tmx3a	N
ENSDARG00000038900	acadm	N
ENSDARG00000039335	st6gal2a	N
ENSDARG00000039429	adka	N
ENSDARG00000039997	ptp4a3a	N
ENSDARG00000040087	epb41l4a	N
ENSDARG00000040198	fstl5	N
ENSDARG00000040237	mef2d	N
ENSDARG00000040466	vil1	N
ENSDARG00000040623	fosl2	N
ENSDARG00000040650	gps1	N
ENSDARG00000040657	wipi1	Y
ENSDARG00000040668	lrrc51	N
ENSDARG00000040988	tpi1b	N
ENSDARG00000041317	rangap1a	N
ENSDARG00000041361	ttk	N
ENSDARG00000041394	dnajb1b	Y
ENSDARG00000041407	rmdn3	N
ENSDARG00000041581	znf143b	N
ENSDARG00000041691	bhlhe41	N
ENSDARG00000041895	cad	N
ENSDARG00000042215	pias4b	N
ENSDARG00000042291	dlx6a	N
ENSDARG00000042336	impdh1a	N
ENSDARG00000042527	unga	N
ENSDARG00000042530	nup205	N
ENSDARG00000042620	gstr	N
ENSDARG00000042707	cx30.3	N
ENSDARG00000042791	git2b	N
ENSDARG00000042835	tfdp2	N
ENSDARG00000042840	eml1	N
ENSDARG00000042851	srp9	N
ENSDARG00000042876	abracl	N
ENSDARG00000042946	hook1	N
ENSDARG00000042995	sptlc1	N
ENSDARG00000043019	exoc1	N
ENSDARG00000043021	slc26a11	N
ENSDARG00000043243	prkchb	N
ENSDARG00000043332	prkcz	N
ENSDARG00000043359	rmnd5b	N
ENSDARG00000043644	vkorc1l1	N
ENSDARG00000043732	cops4	N
ENSDARG00000043746	nrxn3a	N
ENSDARG00000043802	ms4a17a.8	N
ENSDARG00000043821	klf7b	N
ENSDARG00000043848	sod1	N
ENSDARG00000043972	ppp2r3c	N
ENSDARG00000043976	etf1b	N
ENSDARG00000044062	ctbp2a	N
ENSDARG00000044074	loxl2b	N
ENSDARG00000044093	rpl13a	N
ENSDARG00000044135	cenpp	N
ENSDARG00000044596	pgap2	N
ENSDARG00000044774	pou5f3	N
ENSDARG00000045019	aamp	N
ENSDARG00000045257	decr2	N
ENSDARG00000045297	phb2a	N
ENSDARG00000045372	ngdn	N
ENSDARG00000045422	otulina	N
ENSDARG00000045524	lamb1b	N
ENSDARG00000045542	lamtor4	N
ENSDARG00000045568	bcat1	N
ENSDARG00000045639	elavl4	N
ENSDARG00000045658	msrb3	N
ENSDARG00000045936	pax6b	N
ENSDARG00000046071	C21H18orf25	N
ENSDARG00000046087	brd2b	N
ENSDARG00000046127	tk2	N
ENSDARG00000051731	faap24	N
ENSDARG00000051824	tmeff2a	N
ENSDARG00000051874	stra6	N
ENSDARG00000051923	ccnb1	N
ENSDARG00000051936	ergic2	N
ENSDARG00000052091	rbpjb	N
ENSDARG00000052124	accs	N
ENSDARG00000052138	slc1a2a	N
ENSDARG00000052182	rbfox2	N
ENSDARG00000052462	pisd	N
ENSDARG00000052494	pcdh18b	N
ENSDARG00000052649	ube2ia	N
ENSDARG00000052673	sept7b	N
ENSDARG00000052690	arrdc3a	N
ENSDARG00000052728	sltm	N
ENSDARG00000052769	glrbb	N
ENSDARG00000052789	azin1a	N
ENSDARG00000053019	rnft2	N
ENSDARG00000053456	GK3P	N
ENSDARG00000053467	gtpbp1	N
ENSDARG00000053500	cbsa	N
ENSDARG00000053691	maea	N
ENSDARG00000053753	mff	N
ENSDARG00000053896	slc30a1b	N
ENSDARG00000054003	rargb	N
ENSDARG00000054213	hectd1	N
ENSDARG00000054259	nat10	N
ENSDARG00000054304	homeza	N
ENSDARG00000054323	pparab	N
ENSDARG00000054362	ccdc47	N
ENSDARG00000054423	slc7a6	N
ENSDARG00000055075	svila	N
ENSDARG00000055443	zcchc7	N
ENSDARG00000055474	dexi	N
ENSDARG00000055565	cacnb2b	N
ENSDARG00000056101	kcnd3	N
ENSDARG00000056186	eif5a2	N
ENSDARG00000056557	copb1	N
ENSDARG00000056648	ext2	N
ENSDARG00000056862	cep63	N
ENSDARG00000056885	per1a	N
ENSDARG00000057011	dpm1	N
ENSDARG00000057016	cdc14ab	N
ENSDARG00000057053	SGMS1	N
ENSDARG00000057099	papss1	N
ENSDARG00000057323	e2f8	N
ENSDARG00000057395	si:ch211-130m23.3	N
ENSDARG00000057484	srsf2a	N
ENSDARG00000057652	dbpb	N
ENSDARG00000058022	ormdl2	N
ENSDARG00000058094	ciarta	N
ENSDARG00000058342	grhl2a	N
ENSDARG00000058454	dynll1	N
ENSDARG00000058656	desma	N
ENSDARG00000058690	cgnb	N
ENSDARG00000058693	cast	N
ENSDARG00000059026	zgc:123217	N
ENSDARG00000059075	nip7	N
ENSDARG00000059093	ank1a	N
ENSDARG00000059303	hnrnpl2	N
ENSDARG00000059391	gyg1b	N
ENSDARG00000059423	prune2	N
ENSDARG00000059557	xylt2	N
ENSDARG00000059760	wdtc1	N
ENSDARG00000059826	crtac1a	N
ENSDARG00000059871	shrprbck1r	N
ENSDARG00000060070	adcy7	N
ENSDARG00000060308	urb1	N
ENSDARG00000060569	tmem229b	N
ENSDARG00000060580	tasp1	N
ENSDARG00000060767	smg7	N
ENSDARG00000061013	ankfy1	N
ENSDARG00000061057	cyhr1	N
ENSDARG00000061215	fam149b1	N
ENSDARG00000061352	bcl11aa	N
ENSDARG00000061553	pgap4	N
ENSDARG00000061688	arvcfb	N
ENSDARG00000061774	mbd3a	N
ENSDARG00000061974	grhl2b	N
ENSDARG00000062020	gse1	N
ENSDARG00000062116	ctdsplb	N
ENSDARG00000062325	shank2b	N
ENSDARG00000062420	nfia	N
ENSDARG00000062427	clcn2a	N
ENSDARG00000062799	baiap2a	N
ENSDARG00000062909	furina	N
ENSDARG00000062924	si:ch211-243o19.4	N
ENSDARG00000062968	sbf1	N
ENSDARG00000062983	fbxo18	N
ENSDARG00000062987	tyw1	N
ENSDARG00000063295	myh9a	N
ENSDARG00000063297	abcb6a	N
ENSDARG00000063438	srebf2	N
ENSDARG00000063538	kalrnb	N
ENSDARG00000063635	nrxn1b	N
ENSDARG00000067601	arfgap2	N
ENSDARG00000067996	csk	N
ENSDARG00000068096	atf5a	N
ENSDARG00000068582	rnf44	N
ENSDARG00000068708	ifrd1	N
ENSDARG00000068716	cuedc1a	N
ENSDARG00000068787	slc6a17	N
ENSDARG00000068868	nap1l4b	N
ENSDARG00000068976	bsx	N
ENSDARG00000068992	hspa8	Y
ENSDARG00000069006	tle3b	N
ENSDARG00000069099	tmco1	Y
ENSDARG00000069283	ercc8	N
ENSDARG00000069329	drgx	N
ENSDARG00000069334	zgc:114045	N
ENSDARG00000069397	zswim8	N
ENSDARG00000069790	dynll2a	N
ENSDARG00000069853	txndc9	N
ENSDARG00000070000	txnipb	N
ENSDARG00000070074	lrp8	N
ENSDARG00000070121	rhoh	N
ENSDARG00000070538	hey1	N
ENSDARG00000070560	nap1l4a	Y
ENSDARG00000070670	crip2	N
ENSDARG00000070676	ifnphi3	N
ENSDARG00000070688	ncalda	N
ENSDARG00000070721	vdrb	N
ENSDARG00000070903	met	N
ENSDARG00000070954	hmx2	N
ENSDARG00000070981	ash1l	N
ENSDARG00000071294	tonsl	N
ENSDARG00000071403	oaz1a	N
ENSDARG00000071496	zic6	N
ENSDARG00000071626	ptgdsb.2	N
ENSDARG00000071701	zgc:162941	N
ENSDARG00000073743	slc25a37	N
ENSDARG00000073857	klf7a	N
ENSDARG00000073988	mntb	N
ENSDARG00000074301	cth	Y
ENSDARG00000074378	junba	N
ENSDARG00000074443	gas7a	N
ENSDARG00000074531	spag9a	N
ENSDARG00000074635	abca1a	N
ENSDARG00000074686	oga	N
ENSDARG00000074759	ccar1	N
ENSDARG00000074895	tysnd1	N
ENSDARG00000074897	hes2.1	N
ENSDARG00000075025	cdc123	N
ENSDARG00000075215	vezt	N
ENSDARG00000075226	smad4a	N
ENSDARG00000075307	kcnq2a	N
ENSDARG00000075343	csf1a	N
ENSDARG00000075532	slc4a11	N
ENSDARG00000075632	rad9b	N
ENSDARG00000075709	ndufb3	N
ENSDARG00000075977	prr5a	N
ENSDARG00000075980	tmem125b	N
ENSDARG00000076317	plod3	N
ENSDARG00000076376	tmem175	N
ENSDARG00000076487	haao	N
ENSDARG00000076844	plin6	N
ENSDARG00000076923	kazna	N
ENSDARG00000077037	txlna	N
ENSDARG00000077368	slc30a6	N
ENSDARG00000077531	bag6l	Y
ENSDARG00000077581	zzz3	N
ENSDARG00000077737	spsb3a	N
ENSDARG00000078014	pacsin2	N
ENSDARG00000078214	mybbp1a	N
ENSDARG00000078381	trip11	N
ENSDARG00000078520	ikbip	N
ENSDARG00000078653	ralbp1	N
ENSDARG00000079009	abca1b	N
ENSDARG00000079020	gcfc2	N
ENSDARG00000079034	zpax4	N
ENSDARG00000079067	mms19	N
ENSDARG00000079586	gabrb2a	N
ENSDARG00000079687	rnf10	N
ENSDARG00000079823	mrps36	N
ENSDARG00000079840	kcnma1a	N
ENSDARG00000079964	dlx2a	N
ENSDARG00000079973	pus10	N
ENSDARG00000086458	hdac10	N
ENSDARG00000087443	ptp4a2a	N
ENSDARG00000087657	fasn	N
ENSDARG00000088023	si:dkey-26c10.5	N
ENSDARG00000088030	rpl35a	N
ENSDARG00000088123	znf217	N
ENSDARG00000088841	dnal4b	N
ENSDARG00000088878	c1qtnf1	N
ENSDARG00000089033	rrnad1	N
ENSDARG00000089129	baxa	Y
ENSDARG00000089873	socs1b	N
ENSDARG00000091306	kcnn1a	N
ENSDARG00000091624	ugt2a7	N
ENSDARG00000091831	ddx27	N
ENSDARG00000092609	aup1	Y
ENSDARG00000093022	selenoh	N
ENSDARG00000093420	creb1b	N
ENSDARG00000093448	mpc1	N
ENSDARG00000093546	si:ch73-56d11.5	N
ENSDARG00000093640	ugt5a2	N
ENSDARG00000093864	wee1	N
ENSDARG00000094191	nup37	N
ENSDARG00000098226	smpd3	N
ENSDARG00000098315	cyp1a	N
ENSDARG00000098529	ccne2	N
ENSDARG00000098700	il1b	N
ENSDARG00000098837	tgm5l	N
ENSDARG00000098853	ehd1a	N
ENSDARG00000098911	zgc:153293	N
ENSDARG00000099184	map2k6	N
ENSDARG00000099313	naga	N
ENSDARG00000099380	rpl13	N
ENSDARG00000099439	serp1	Y
ENSDARG00000099555	foxo1a	N
ENSDARG00000099635	akap8l	N
ENSDARG00000099865	hnrnpabb	N
ENSDARG00000099900	twnk	N
ENSDARG00000099999	tcf3b	N
ENSDARG00000100002	ctbs	N
ENSDARG00000100047	ergic1	N
ENSDARG00000100383	il10ra	N
ENSDARG00000100583	hid1b	N
ENSDARG00000100677	tmem205	N
ENSDARG00000100718	me2	N
ENSDARG00000100822	mapk15	N
ENSDARG00000100847	esrrb	N
ENSDARG00000101019	ext1b	N
ENSDARG00000101062	fdft1	N
ENSDARG00000101251	ldha	N
ENSDARG00000101291	txndc11	N
ENSDARG00000101363	ano2b	N
ENSDARG00000101624	lmnb2	N
ENSDARG00000101628	ascl1b	N
ENSDARG00000101661	ulk3	N
ENSDARG00000101715	arsg	N
ENSDARG00000101735	chn1	N
ENSDARG00000101959	etv1	N
ENSDARG00000102009	ppp2r2d	N
ENSDARG00000102067	grm5b	N
ENSDARG00000102167	ppox	N
ENSDARG00000102171	fnip1	N
ENSDARG00000102176	pla1a	N
ENSDARG00000102254	pycr1a	N
ENSDARG00000102387	slc39a14	N
ENSDARG00000102442	folr	N
ENSDARG00000102538	mccc1	N
ENSDARG00000102773	cacna1da	N
ENSDARG00000102798	mcm2	N
ENSDARG00000102832	baz1b	N
ENSDARG00000102891	ppp1r26	N
ENSDARG00000102977	cant1b	N
ENSDARG00000103277	cyp24a1	N
ENSDARG00000103379	pax6a	N
ENSDARG00000103409	uhrf1	N
ENSDARG00000103470	polm	N
ENSDARG00000103800	prkar1b	N
ENSDARG00000103846	hspa5	Y
ENSDARG00000103937	ndrg4	N
ENSDARG00000103985	spry1	N
ENSDARG00000104188	fam83fb	N
ENSDARG00000104230	sec23a	N
ENSDARG00000104311	scmh1	N
ENSDARG00000104314	nrg1	N
ENSDARG00000104403	oscp1a	N
ENSDARG00000104414	shmt2	N
ENSDARG00000104530	znf609b	N
ENSDARG00000104701	map7d1b	N
ENSDARG00000104808	jak2a	N
ENSDARG00000105045	bmpr1ab	N
ENSDARG00000115335	ubald2	N
ENSDARG00000116986	zgc:172315	N
ENSDARG00000117089	CKS2	N

### Sheet: All UPR Genes
Zebrafish_Ensembl_ID	Zebrafish_Gene_Name	CPAT?
ENSDARG00000000729	daxx	N
ENSDARG00000001710	flot1a	N
ENSDARG00000001890	stt3b	Y
ENSDARG00000002663	optn	N
ENSDARG00000002816	rasgrf2b	N
ENSDARG00000003035	hspa9	N
ENSDARG00000003087	ubxn6	N
ENSDARG00000003181	sult1st4	N
ENSDARG00000003570	hsp90b1	Y
ENSDARG00000004132	usp19	N
ENSDARG00000004187	zgc:122979	N
ENSDARG00000004581	sel1l	N
ENSDARG00000004754	hspa4a	N
ENSDARG00000005015	tspy	N
ENSDARG00000005122	atp2a2b	N
ENSDARG00000005416	map3k5	N
ENSDARG00000005675	sec61a1l	Y
ENSDARG00000005827	eif2s1a	N
ENSDARG00000006169	lrrk2	N
ENSDARG00000006392	exosc9	N
ENSDARG00000007496	ufl1	N
ENSDARG00000007769	sult5a1	N
ENSDARG00000007823	atf3	N
ENSDARG00000007923	ptpn1	N
ENSDARG00000008434	bcl2l1	Y
ENSDARG00000008542	yod1	Y
ENSDARG00000008807	bokb	N
ENSDARG00000009001	pdia6	N
ENSDARG00000009885	sult3st1	N
ENSDARG00000010010	trim13	N
ENSDARG00000010051	ufd1l	N
ENSDARG00000010434	clu	N
ENSDARG00000010785	thbs1b	N
ENSDARG00000011072	ddx11	N
ENSDARG00000012314	usp25	N
ENSDARG00000012656	atf6	N
ENSDARG00000013240	zgc:172271	N
ENSDARG00000013415	lmna	N
ENSDARG00000013670	hyou1	N
ENSDARG00000013997	ern1	N
ENSDARG00000014634	mbtps1	N
ENSDARG00000014655	itpr1a	N
ENSDARG00000015088	dnajb11	N
ENSDARG00000015126	gorasp2	N
ENSDARG00000015228	ero1a	N
ENSDARG00000015681	gsk3ab	N
ENSDARG00000015793	creb3l1	N
ENSDARG00000015917	rnft1	N
ENSDARG00000016200	trib3	N
ENSDARG00000016375	asns	N
ENSDARG00000016687	acadvl	N
ENSDARG00000016769	sgtb	N
ENSDARG00000016886	dnajb9b	N
ENSDARG00000017740	sec63	N
ENSDARG00000017803	gsk3ba	Y
ENSDARG00000017842	syvn1	N
ENSDARG00000018060	pik3r2	N
ENSDARG00000018190	get3	N
ENSDARG00000018206	nck2a	N
ENSDARG00000018361	sult1st3	N
ENSDARG00000018491	pdia4	Y
ENSDARG00000018593	parp16	N
ENSDARG00000018637	sec61g	N
ENSDARG00000018743	scamp5a	N
ENSDARG00000018989	hspa4b	N
ENSDARG00000019008	erp44	N
ENSDARG00000019487	tmx1	N
ENSDARG00000019636	yif1a	Y
ENSDARG00000019743	dctn1a	N
ENSDARG00000019874	hsph1	N
ENSDARG00000019941	sgta	N
ENSDARG00000019949	serpinh1b	N
ENSDARG00000019951	sec62	N
ENSDARG00000020008	vcp	N
ENSDARG00000020072	thbs4b	N
ENSDARG00000020218	amfra	N
ENSDARG00000020301	os9	N
ENSDARG00000020623	baxa	N
ENSDARG00000020926	creb3l3l	N
ENSDARG00000020953	dnajb6b	N
ENSDARG00000021046	rhbdd1	N
ENSDARG00000021082	sec31a	N
ENSDARG00000021555	prkn	Y
ENSDARG00000021669	sec61a1	Y
ENSDARG00000021905	derl1	N
ENSDARG00000021924	hsp70.3	N
ENSDARG00000021991	erlin1	N
ENSDARG00000022340	ufc1	N
ENSDARG00000023053	niban1b	N
ENSDARG00000024026	sdf2	N
ENSDARG00000024090	dnajc4	N
ENSDARG00000024314	herpud1	Y
ENSDARG00000024398	get4	N
ENSDARG00000025094	edem1	Y
ENSDARG00000025404	ube2g2	N
ENSDARG00000025889	usp14	N
ENSDARG00000026489	khsrp	N
ENSDARG00000026811	extl3	N
ENSDARG00000028275	sult1st1	N
ENSDARG00000028367	sult2st3	N
ENSDARG00000028448	edem2	N
ENSDARG00000028581	jkamp	N
ENSDARG00000028688	exosc2	Y
ENSDARG00000029150	hsp90ab1	N
ENSDARG00000029501	gsk3aa	N
ENSDARG00000029688	hsp70.1	N
ENSDARG00000030173	traf2a	N
ENSDARG00000032206	cthl	N
ENSDARG00000032997	rnf185	N
ENSDARG00000033170	sult2st1	N
ENSDARG00000033489	ube2j1	N
ENSDARG00000033599	pdia8	N
ENSDARG00000033871	derl3	Y
ENSDARG00000035559	tp53	Y
ENSDARG00000035595	ficd	N
ENSDARG00000035622	xbp1	Y
ENSDARG00000035649	ext1c	N
ENSDARG00000036060	exosc6	N
ENSDARG00000036102	ctdsp2	N
ENSDARG00000036846	anks4b	N
ENSDARG00000036929	rnf139	N
ENSDARG00000037017	ube4b	Y
ENSDARG00000037038	psmc6	N
ENSDARG00000037403	hspa8b	N
ENSDARG00000037846	hm13	N
ENSDARG00000037998	flot1b	N
ENSDARG00000038141	atf4b	N
ENSDARG00000038524	pik3r1	N
ENSDARG00000038666	igfbp1b	N
ENSDARG00000038787	tmub1	N
ENSDARG00000038978	dnajb4	N
ENSDARG00000038980	txndc12	N
ENSDARG00000039185	nfyba	N
ENSDARG00000039363	dnajb12a	N
ENSDARG00000039486	bag3	N
ENSDARG00000040274	scamp5b	N
ENSDARG00000040557	exosc5	N
ENSDARG00000040571	ube4a	N
ENSDARG00000040657	wipi1	Y
ENSDARG00000040695	fkbp14	N
ENSDARG00000040781	sult3st4	N
ENSDARG00000040912	kdelr3	N
ENSDARG00000040984	hspa13	N
ENSDARG00000041065	hspb1	N
ENSDARG00000041107	cftr	N
ENSDARG00000041332	tmem33	N
ENSDARG00000041394	dnajb1b	Y
ENSDARG00000041540	sult1st2	N
ENSDARG00000041619	rack1	N
ENSDARG00000041904	ankzf1	N
ENSDARG00000042004	nfya	N
ENSDARG00000042055	niban1a	N
ENSDARG00000042725	cebpb	N
ENSDARG00000042793	tpp1	N
ENSDARG00000042824	nfe2l2a	N
ENSDARG00000042920	sult3st3	N
ENSDARG00000043357	tbl2	N
ENSDARG00000043361	nck2b	N
ENSDARG00000043531	jun	N
ENSDARG00000043857	ufm1	N
ENSDARG00000044972	bcap31	N
ENSDARG00000045092	cdk5rap3	N
ENSDARG00000045166	bhlha15	N
ENSDARG00000045228	stub1	N
ENSDARG00000045611	nfybb	N
ENSDARG00000052072	dnajb9a	N
ENSDARG00000052129	boka	N
ENSDARG00000052178	eif2s1b	N
ENSDARG00000052374	faf2	N
ENSDARG00000052450	hspb2	N
ENSDARG00000052468	gsk3bb	N
ENSDARG00000052881	dnajb5	N
ENSDARG00000053070	gosr2	N
ENSDARG00000053544	hspa4l	N
ENSDARG00000054931	ppp2r5b	N
ENSDARG00000055027	pomt2	N
ENSDARG00000055723	hsp70l	N
ENSDARG00000056005	dnajc18	N
ENSDARG00000056160	hspd1	N
ENSDARG00000056210	hspa1b	N
ENSDARG00000056226	creb3l3a	N
ENSDARG00000056753	dctn1b	N
ENSDARG00000057465	gfpt1	N
ENSDARG00000057577	mbtps2	N
ENSDARG00000057624	cops5	N
ENSDARG00000058030	hspa14	N
ENSDARG00000058088	aifm1	N
ENSDARG00000058365	hspb8	N
ENSDARG00000058445	zgc:136472	N
ENSDARG00000059836	ddit3	N
ENSDARG00000059841	exosc1	N
ENSDARG00000060282	rnf121	N
ENSDARG00000060442	tmem259	N
ENSDARG00000060559	dis3	N
ENSDARG00000061108	ep300b	N
ENSDARG00000061124	srpra	N
ENSDARG00000061161	ube2j2	N
ENSDARG00000061354	foxred2	N
ENSDARG00000061421	BRSK2	N
ENSDARG00000062089	uggt2	N
ENSDARG00000062139	eif2ak3	N
ENSDARG00000062341	wfs1a	N
ENSDARG00000062846	tmtc3	N
ENSDARG00000063177	manf	N
ENSDARG00000063191	extl2	N
ENSDARG00000063563	creb3l2	N
ENSDARG00000063588	uba5	N
ENSDARG00000067714	hspb3	N
ENSDARG00000068755	exosc8	N
ENSDARG00000068992	hspa8	Y
ENSDARG00000069090	atp6v0d1	N
ENSDARG00000069099	tmco1	Y
ENSDARG00000069135	ppp1r15a	N
ENSDARG00000069242	pdia5	N
ENSDARG00000069484	dab2ipa	N
ENSDARG00000069996	dnajb14	N
ENSDARG00000070012	sesn2	N
ENSDARG00000070151	nfyc	N
ENSDARG00000070426	chac1	N
ENSDARG00000070435	vapb	N
ENSDARG00000070480	agr2	N
ENSDARG00000070560	nap1l4a	Y
ENSDARG00000070618	tatdn2	N
ENSDARG00000070801	opa1	N
ENSDARG00000071495	sult3st5	N
ENSDARG00000071679	mydgf	N
ENSDARG00000073792	man1b1a	N
ENSDARG00000073824	RASGRF1	N
ENSDARG00000074129	edem3	N
ENSDARG00000074149	itpr1b	N
ENSDARG00000074301	cth	Y
ENSDARG00000074548	zbtb17	N
ENSDARG00000074617	wfs1b	N
ENSDARG00000074727	dnajc10	N
ENSDARG00000074995	eif2b5	N
ENSDARG00000075054	rasgrf2a	N
ENSDARG00000075110	dab2ipb	N
ENSDARG00000075346	tmem129	N
ENSDARG00000075369	nck1b	N
ENSDARG00000075606	RNF5	N
ENSDARG00000075892	bag6	N
ENSDARG00000075954	serpinh1a	N
ENSDARG00000076066	march6	N
ENSDARG00000076223	SERP1	N
ENSDARG00000076568	sec61b	N
ENSDARG00000076592	man1b1b	N
ENSDARG00000076752	tmem67	N
ENSDARG00000077531	bag6l	Y
ENSDARG00000077791	brsk2b	N
ENSDARG00000077934	tegt	N
ENSDARG00000077950	tor1	N
ENSDARG00000078378	unm_sa808	N
ENSDARG00000079079	sult1st7	N
ENSDARG00000079144	bcl2l11	N
ENSDARG00000079198	usp13	N
ENSDARG00000086309	erlec1	N
ENSDARG00000086523	ch25hl3	N
ENSDARG00000087473	dnajb12b	N
ENSDARG00000087556	pacrg	N
ENSDARG00000087767	CABZ01074298.1	N
ENSDARG00000088356	tmem117	N
ENSDARG00000089109	bcl2b	N
ENSDARG00000089129	baxa	Y
ENSDARG00000090309	ubxn1	N
ENSDARG00000090903	creb3l3b	N
ENSDARG00000092362	hsp70.2	N
ENSDARG00000092609	aup1	Y
ENSDARG00000093065	ubac2	N
ENSDARG00000093619	sult3st2	N
ENSDARG00000093658	tm7sf3	N
ENSDARG00000094003	serp2	N
ENSDARG00000094089	sult3st3	N
ENSDARG00000094704	bcl2a	N
ENSDARG00000094996	sult1st9	N
ENSDARG00000095968	erlin2	N
ENSDARG00000096411	si:dkey-261j15.2	N
ENSDARG00000098334	exosc3	N
ENSDARG00000098902	ubxn8	N
ENSDARG00000099274	atxn3	N
ENSDARG00000099351	igfbp1a	N
ENSDARG00000099383	dnajb1a	N
ENSDARG00000099439	serp1	Y
ENSDARG00000100060	exosc7	N
ENSDARG00000100487	nploc4	N
ENSDARG00000100666	ep300a	N
ENSDARG00000100729	tln1	N
ENSDARG00000100823	selenok	N
ENSDARG00000100850	rnf103	N
ENSDARG00000101369	CABZ01090890.1	N
ENSDARG00000101602	preb	N
ENSDARG00000101616	arfgap1	N
ENSDARG00000101627	ssr1	N
ENSDARG00000101996	cxxc1a	N
ENSDARG00000102634	parn	N
ENSDARG00000102640	pdia3	N
ENSDARG00000102772	klhdc3	N
ENSDARG00000102777	thbs4a	N
ENSDARG00000103432	exosc4	N
ENSDARG00000103747	cav1	N
ENSDARG00000103775	thbs1a	N
ENSDARG00000103785	sult2st2	N
ENSDARG00000103846	hspa5	Y
ENSDARG00000103962	add1	N
ENSDARG00000104242	dcp2	N
ENSDARG00000104246	exosc3	N
ENSDARG00000104276	EIF2AK4	N
ENSDARG00000104441	hspb7	N
ENSDARG00000104519	KDELR3	N
ENSDARG00000104846	atg10	N
ENSDARG00000105114	crebrf	N
ENSDARG00000105116	p4hb	N
ENSDARG00000105578	amfrb	N
ENSDARG00000111939	atf4a	N
ENSDARG00000116835	park7	N

### Sheet: CPATs & UPR Genes
Zebrafish_Ensembl_ID	Zebrafish_Gene_Name
ENSDARG00000001890	stt3b
ENSDARG00000003570	hsp90b1
ENSDARG00000005675	sec61a1l
ENSDARG00000008434	bcl2l1
ENSDARG00000008542	yod1
ENSDARG00000017803	gsk3ba
ENSDARG00000018491	pdia4
ENSDARG00000019636	yif1a
ENSDARG00000021555	prkn
ENSDARG00000021669	sec61a1
ENSDARG00000024314	herpud1
ENSDARG00000025094	edem1
ENSDARG00000028688	exosc2
ENSDARG00000033871	derl3
ENSDARG00000035559	tp53
ENSDARG00000035622	xbp1
ENSDARG00000037017	ube4b
ENSDARG00000040657	wipi1
ENSDARG00000041394	dnajb1b
ENSDARG00000068992	hspa8
ENSDARG00000069099	tmco1
ENSDARG00000070560	nap1l4a
ENSDARG00000074301	cth
ENSDARG00000077531	bag6l
ENSDARG00000089129	baxa
ENSDARG00000092609	aup1
ENSDARG00000099439	serp1
ENSDARG00000103846	hspa5
