## Supplementary material for "Permissive epigenetic landscape facilitates distinct transcriptional signatures of activating transcription factor 6 in the liver": Table S8

### Sheet: Raw Values
A. Raw data (Ct values)
	Ct																Ct mean
Sample	rpp0	hspa5	atf6	der1	p53	hsp90aa	atf5a	elovl6	pdia4	cyp1a	dnajb1b	psmd11b	nucb2b	ergic1	tle3a	gtpbp1	rpp0	hspa5	atf6	der1	p53	hsp90aa	atf5a	elovl6	pdia4	cyp1a	dnajb1b	psmd11b	nucb2b	ergic1	tle3a	gtpbp1
Control1	20.2224	24.8357	26.5063				24.0294	23.8055				22.5541	21.0912	23.957		30.5228	19.7036	24.9069	26.6964	#DIV/0!	#DIV/0!	#DIV/0!	24.222	23.8711	#DIV/0!	#DIV/0!	#DIV/0!	22.784	21.3406	24.4709	#DIV/0!	30.2194
Control1	19.2121	24.978	26.3232				24.1824	23.2902				22.5051	21.4069	24.71		29.9287
Control1	19.6763		27.2596				24.4543	24.5175				23.2928	21.5236	24.7458		30.2069
Control2	19.1631	23.624	26.8912				32.6947	32.5248				28.0993	27.7732	31.5915		30.1026	19.3164	23.5886	26.8853	#DIV/0!	#DIV/0!	#DIV/0!	32.0027	32.3883	#DIV/0!	#DIV/0!	#DIV/0!	28.0566	28.0696	31.7722	#DIV/0!	29.9457
Control2	19.5924	23.4022	26.7691				31.2892	32.5913				27.8194	28.0767	31.9138		29.7635
Control2	19.1937	23.7395	26.9957				32.0243	32.0487				28.251	28.3589	31.8113		29.9709
Control3	20.1976	23.9518	26.6295				29.6027					28.9738	28.844	30.7365		30.0708	19.9818	23.9639	26.5118	#DIV/0!	#DIV/0!	#DIV/0!	29.8093	34.2281	#DIV/0!	#DIV/0!	#DIV/0!	28.6796	29.0747	30.3159	#DIV/0!	30.0953
Control3	19.9707	23.9882	26.6063				30.4757	34.2281				28.2393	29.0187	30.729		30.5967
Control3	19.7771	23.9518	26.2996				29.3493					28.8257	29.3613	29.4822		29.6184
Control4	16.8751						29.2512	29.0278				25.3868	26.1551	27.4724		26.6662	16.9049	#DIV/0!	#DIV/0!	#DIV/0!	#DIV/0!	#DIV/0!	28.8517	28.8456	#DIV/0!	#DIV/0!	#DIV/0!	25.6643	26.5293	27.3638	#DIV/0!	26.9252
Control4	16.8499						28.3078	29.079				25.5246	26.8713	27.4436		27.1059
Control4	16.9898						28.9961	28.4301				26.0813	26.5615	27.1755		27.0034
Control5	18.6049						31.9429	30.6838				26.4723	27.4297	27.9535		28.881	18.5981	#DIV/0!	#DIV/0!	#DIV/0!	#DIV/0!	#DIV/0!	31.756	30.9043	#DIV/0!	#DIV/0!	#DIV/0!	26.5581	27.5793	27.9238	#DIV/0!	27.9647
Control5	18.683						31.5116	31.6125				26.4331	27.6954	27.8722		28.2444
Control5	18.5064						31.8134	30.4166				26.7688	27.6128	27.9458		26.7688
Control6	18.218	23.335	25.1662	25.2168	27.452	28.0402	29.8858	28.5546	23.7181	22.8594	30.3501	27.4815	25.428	27.5015	31.6031	29.3365	18.0927	23.357	25.1414	24.4094	27.4623	27.8194	29.3541	28.2044	23.6009	22.8852	30.2702	26.7831	25.2446	27.5031	30.9843	29.0357
Control6	18.035	23.5328	25.4951	25.4194	26.972	27.6096	28.9216	27.8813	23.7223	22.8771	30.2604	26.7874	25.35	27.6529	30.6095	28.7349
Control6	18.0251	23.2032	24.763	22.5921	27.963	27.8083	29.255	28.1772	23.3623	22.9192	30.2003	26.0802	24.9559	27.3548	30.7404
Control7	15.9958	21.4727	22.5698	23.8027	24.5622	25.7428	26.368	26.6314	21.9229	19.0324	27.9164	24.5428	23.9872	25.4167	27.0031	24.7938	16.0039	21.4486	22.4762	23.9153	24.4454	25.8514	26.4923	26.8268	21.775	19.1103	28.1442	24.6307	23.8388	25.4091	27.3223	25.1685
Control7	16.0385	21.3873	22.3859	24.0333	24.3868	25.9095	26.339	26.919	21.4278	19.2356	28.2529	24.7934	23.8476	25.5322	27.5225	25.3467
Control7	15.9774	21.4857	22.4729	23.9098	24.3873	25.902	26.77	26.9299	21.9741	19.0631	28.2633	24.5561	23.6815	25.2784	27.4414	25.365
Control8	18.2206	21.7725	23.5849	25.0383	26.6721	27.367	28.3067	28.5603	21.7484	21.0882	28.4703	25.4699	23.9467	26.0377	28.9708	27.1389	18.039	21.7833	23.4297	24.9061	26.4876	27.7234	28.6696	28.7986	21.5487	21.4046	28.6086	25.4297	24.1228	25.9734	28.9944	27.4265
Control8	18.1094	21.8836	23.0719	24.8929	26.3007	28.1427	29.1278	28.7544	21.3729	21.7604	28.3154	25.2387	24.0684	25.6859	28.9782	27.4368
Control8	17.787	21.6939	23.6323	24.7871	26.4899	27.6605	28.5742	29.081	21.5247	21.3651	29.0401	25.5803	24.3534	26.1966	29.0343	27.7038
1.0uM iAs-1	22.9232	27.8326	28.4544				28.9409	33.4448				31.8062	32.8292			29.7155	22.8749	27.7315	28.4322	#DIV/0!	#DIV/0!	#DIV/0!	28.7832	33.7048	#DIV/0!	#DIV/0!	#DIV/0!	31.5831	32.819	#DIV/0!	#DIV/0!	29.8417
1.0uM iAs-1	22.8267	27.8016	28.4571				28.8243	32.2301				31.8113				29.9219
1.0uM iAs-1		27.5604	28.3851				28.5844	35.4396				31.1317	32.8088			29.8879
1.0uM iAs-2		22.5483	25.7344				28.8365	28.7239				26.2094	27.9945	30.6849		26.6447	18.9918	22.5483	25.7635	#DIV/0!	#DIV/0!	#DIV/0!	28.7418	29.0998	#DIV/0!	#DIV/0!	#DIV/0!	25.8984	28.6895	31.1694	#DIV/0!	26.7342
1.0uM iAs-2	19.1626	22.5483	25.9648				28.759	28.968				25.7267	29.1311	31.4938		26.9085
1.0uM iAs-2	18.821	22.5483	25.5914				28.6298	29.6075				25.7591	28.943	31.3295		26.6493
1.0uM iAs-4	18.5272						27.0145	26.8959				24.7691	26.3174	26.4234		23.4729	18.4871	#DIV/0!	#DIV/0!	#DIV/0!	#DIV/0!	#DIV/0!	26.9011	27.2405	#DIV/0!	#DIV/0!	#DIV/0!	24.7903	26.1725	26.6319	#DIV/0!	23.4911
1.0uM iAs-4	18.6962						26.9656	27.1765				24.9959	26.2681	26.789		23.4961
1.0uM iAs-4	18.2378						26.7232	27.6491				24.6059	25.932	26.6834		23.5043
1.0uM iAs-5	18.1076						27.4847	27.6954				25.0586	26.5698	26.335		23.8819	18.289	#DIV/0!	#DIV/0!	#DIV/0!	#DIV/0!	#DIV/0!	27.1577	27.6	#DIV/0!	#DIV/0!	#DIV/0!	25.0097	26.7734	26.5934	#DIV/0!	23.9809
1.0uM iAs-5	18.2679						27.0519	27.5816				24.9609	26.6646	26.5334		24.0258
1.0uM iAs-5	18.4915						26.9365	27.5229					27.0859	26.9117		24.0348
1.0uM iAs-7	17.4753	20.2785	22.2286	23.6063	22.853	20.6387	25.3794	24.3712	21.586	22.0034	25.6969	22.127	24.5072	24.9728	25.6943	21.3637	17.2472	20.2814	22.1211	23.9505	22.3712	20.6308	25.1259	24.4039	21.4331	22.035	25.628	22.3223	24.2451	25.0655	26.1547	21.3549
1.0uM iAs-7	17.168	20.334	22.1563	24.4187	22.1216	20.5544	24.892	24.3821	20.9896	21.9701	25.2601	22.582	24.226	25.134	26.5893	21.7462
1.0uM iAs-7	17.0982	20.2319	21.9783	23.8265	22.1389	20.6992	25.1063	24.4584	21.7236	22.1314	25.927	22.258	24.002	25.0897	26.1806	20.9549
1.0uM iAs-8	20.988	23.9976	25.4699	26.5204	26.135	24.0828	27.6687	28.204	22.4747	24.8901	29.8647	26.0269	26.4906	29.8454	29.2652	26.2702	21.1419	24.0494	25.4164	26.8498	26.5922	23.9096	27.4547	28.2719	22.7918	24.9854	29.7044	25.9298	26.3186	29.3339	29.2937	26.1003
1.0uM iAs-8	21.2186	23.7399	25.0279	26.8647	27.035	23.7002	27.2577	28.0792	22.9745	25.1512	29.5783	25.8642	25.9321	28.6429	29.2529	26.0741
1.0uM iAs-8	21.219	24.4109	25.7515	27.1644	26.6065	23.9459	27.4378	28.5327	22.9264	24.915	29.6702	25.8983	26.533	29.5134	29.3629	25.9565
4.0uM Ceapins-1	17.0242	24.8141	25.1475				29.2844	34.4113				28.5674	28.5823	30.8839		28.4171	16.9599	24.7838	25.7247	#DIV/0!	#DIV/0!	#DIV/0!	29.2214	34.5056	#DIV/0!	#DIV/0!	#DIV/0!	28.6413	28.15	30.8005	#DIV/0!	28.6401
4.0uM Ceapins-1	16.8957	24.8103	26.0362				29.3754	34.6				28.5932	27.8805	30.6926		28.9993
4.0uM Ceapins-1		24.7271	25.9904				29.0043					28.7634	27.9873	30.8249		28.504
4.0uM Ceapins-3	20.4824	26.4277	30.1021									31.4336	31.3587	32.2255		32.3697	20.5931	26.406	29.9163	#DIV/0!	#DIV/0!	#DIV/0!	#DIV/0!	#DIV/0!	#DIV/0!	#DIV/0!	#DIV/0!	31.4849	30.9802	32.6938	#DIV/0!	32.1016
4.0uM Ceapins-3	20.7038	26.3233	29.6547									31.3568	30.6287	32.3344		32.0625
4.0uM Ceapins-3		26.4672	29.9922									31.6644	30.9531	33.5217		31.8726
4.0uM Ceapins-4	17.8416						29.1594	29.3692				26.8809	25.3604	27.7986		27.3177	17.8103	#DIV/0!	#DIV/0!	#DIV/0!	#DIV/0!	#DIV/0!	29.227	29.1753	#DIV/0!	#DIV/0!	#DIV/0!	26.9871	25.5355	27.7251	#DIV/0!	27.4145
4.0uM Ceapins-4	17.6565						29.2488	28.8982				26.6505	25.3922	27.5565		27.4206
4.0uM Ceapins-4	17.9328						29.2728	29.2585				27.4299	25.854	27.8202		27.5054
4.0uM Ceapins-5	18.1256						28.7487	27.9599				26.9022	26.3709	27.4634		27.838	18.077	#DIV/0!	#DIV/0!	#DIV/0!	#DIV/0!	#DIV/0!	28.2285	28.0214	#DIV/0!	#DIV/0!	#DIV/0!	26.9593	26.3166	27.2133	#DIV/0!	28.2179
4.0uM Ceapins-5	18.0761						28.3904	28.2687				26.9618	26.3758			28.4345
4.0uM Ceapins-5	18.0292						27.5463	27.8357				27.0137	26.2032	26.9633		28.3812
4.0uM Ceapins-6	17.4471	22.9825	23.7153	25.4219	25.944	28.1229	28.6956	27.9149	23.9353	20.562	29.4227	25.5623	25.2402	26.5474	28.4223	26.5812	17.5463	22.8871	23.7371	25.4487	25.9808	27.7535	28.8474	27.8525	23.6318	20.2163	29.7297	25.7012	25.0686	26.5674	28.6178	26.9123
4.0uM Ceapins-6	17.8218	22.7968	23.8986	25.0678	26.2965	27.7709	28.83	28.2443	23.3794	19.8957	29.9926	25.811	24.8632	26.4201	28.3753	26.9627
4.0uM Ceapins-6	17.37	22.8822	23.5973	25.8562	25.7019	27.3666	29.0167	27.3982	23.5808	20.1912	29.7737	25.7302	25.1025	26.7347	29.0558	27.1929
4.0uM Ceapins-7	17.0047	21.8754	24.1092	24.6746	26.3467	28.4989	28.9774	27.9583	22.053	21.0711	29.306	25.3603	24.21	26.2117	29.1937	32.7127	17.3313	21.7434	24.0245	24.7895	26.3259	28.2326	29.1823	28.0027	22.204	20.698	29.9953	25.4188	24.3417	26.2883	29.1112	32.7931
4.0uM Ceapins-7	17.5182	21.4611	23.934	25.0751	26.3688	28.5781	29.141	27.9201	22.1974	20.3092	30.0755	25.6665	24.372	26.4324	29.1252	33.3955
4.0uM Ceapins-7	17.4709	21.8938	24.0303	24.6188	26.262	27.6208	29.4285	28.1298	22.3617	20.7136	30.6044	25.2296	24.443	26.2206	29.0147	32.2711
Ceapins + iAs - 1	21.5841	27.6971	30.1205				32.7921	34.4291				30.5137	32.9688	32.4319		29.3699	21.4501	27.4932	29.9918	#DIV/0!	#DIV/0!	#DIV/0!	32.8377	34.4291	#DIV/0!	#DIV/0!	#DIV/0!	30.436	33.2931	32.1564	#DIV/0!	29.4436
Ceapins + iAs - 1	21.316	27.2894	30.0291				33.4943					30.2331	33.8713			29.3401
Ceapins + iAs - 1			29.8257				32.2267					30.5612	33.0391	31.8808		29.6208
Ceapins + iAs - 2	20.3916	25.4764	28.8543				32.8985	29.753				28.5552	31.9813	32.2248		29.4331	20.4237	25.7521	28.6591	#DIV/0!	#DIV/0!	#DIV/0!	33.9799	30.1653	#DIV/0!	#DIV/0!	#DIV/0!	28.5525	31.477	32.2514	#DIV/0!	29.126
Ceapins + iAs - 2	20.4557	26.3039	28.5176				34.7038	30.5155				28.4806	31.4763	32.2781		29.0391
Ceapins + iAs - 2		25.4759	28.6053				34.3373	30.2273				28.6216	30.9735			28.9059
Ceapins + iAs - 3	18.1027	24.0126	26.476				33.1787	28.9631				27.6617	30.1709	30.7999		27.0302	18.0582	23.7687	26.1402	#DIV/0!	#DIV/0!	#DIV/0!	32.4078	29.0388	#DIV/0!	#DIV/0!	#DIV/0!	27.439	30.0151	30.6254	#DIV/0!	27.0418
Ceapins + iAs - 3	18.0137	23.4289	26.158				31.9487	29.088				27.5279	29.8209	30.4954		27.1029
Ceapins + iAs - 3		23.8647	25.7867				32.0959	29.0653				27.1273	30.0536	30.581		26.9923
Ceapins + iAs - 4	17.5001						29.1272	27.3704				24.7656	25.5338	25.5932		26.8895	17.5415	#DIV/0!	#DIV/0!	#DIV/0!	#DIV/0!	#DIV/0!	28.9675	27.2205	#DIV/0!	#DIV/0!	#DIV/0!	24.664	25.729	25.8641	#DIV/0!	26.7212
Ceapins + iAs - 4	17.4245						28.6351	27.39				25.0656	25.876	26.0414		26.776
Ceapins + iAs - 4	17.6999						29.1403	26.9011				24.1608	25.777	25.9577		26.498
Ceapins + iAs - 5	18.7235						29.6207	31.5815				28.0202	29.9904	32.5853		32.502	18.9991	#DIV/0!	#DIV/0!	#DIV/0!	#DIV/0!	#DIV/0!	29.3193	31.7414	#DIV/0!	#DIV/0!	#DIV/0!	27.8723	30.2327	32.2877	#DIV/0!	32.6817
Ceapins + iAs - 5	18.6378						28.8563	31.6608				27.9734	30.3566	31.6438
Ceapins + iAs - 5	19.6359						29.4809	31.9819				27.6234	30.3511	32.6341		32.8615
Ceapins + iAs - 6	17.2204	20.4704	22.1682	22.6864	24.4998	19.7836	25.2176		21.6261	20.9909	25.3724	22.8405	24.1209	24.7108	25.2043	22.831	17.2683	20.6387	22.1448	23.1748	24.48	20.1404	25.2957	24.9038	21.4755	21.0638	25.5087	23.0052	23.9795	24.8272	25.1746	23.3739
Ceapins + iAs - 6	17.4825	20.9729	22.3128	23.3597	24.495	20.4652	25.3767	24.8801	21.2455	21.1118	25.7444	23.2877	24.0585	25.305	25.1345	23.9153
Ceapins + iAs - 6	17.1022	20.4729	21.9535	23.4783	24.4451	20.1723	25.2926	24.9276	21.5548	21.0888	25.4092	22.8874	23.759	24.4658	25.185	23.3755
Ceapins + iAs - 7	21.3514	24.2396	24.4465	27.6576	28.9752	24.6299		29.8763	26.3477	29.1428	32.6025	28.5409	30.3655			28.6718	21.4068	24.2702	24.6213	27.8171	28.9886	24.7708	29.6818	30.4369	26.4823	29.3203	32.1409	28.3722	30.044	32.8926	32.3113	29.0073
Ceapins + iAs - 7	21.4454	24.3024	25.1945	28.1243	28.9961	24.806	29.3658	30.5495	26.6969	29.3034	31.6953	28.3906	29.9288	32.9199	32.8975	29.3429
Ceapins + iAs - 7	21.4236	24.2688	24.2229	27.6695	28.9944	24.8765	29.9979	30.8851	26.4022	29.5146	32.1247	28.1852	29.8377	32.8654	31.7252

### Sheet: dCt and Fold Change
B.delta-delta Ct calculation with rpp0 as reference
Target gene expression normalized to rppo (reference gene)
CPATs from literature
atf6				hspa5				pdia4				derl1
	dCt	log2 FC			dCt	log2 FC			dCt	log2 FC			dCt	log2 FC
Control1	0.00272524			Control1	0.00942099			Control1	0.0219718			Control1	0.0125451
Control2	0.0027548			Control2	0.0270716			Control2	0.0183119			Control2	0.00415366
Control3	0.0049073			Control3	0.0286959			Control3	0.0877971			Control3	0.00856634
Control4	0.00755296			Control4	0.0260187			1.0uM iAs-1	0.119876	2.44782		1.0uM iAs-1	0.0147949	0.237984
Control5	0.0112626			Control5	0.0229607			1.0uM iAs-2	0.0549435	1.58517		1.0uM iAs-2	0.00959621	1.20808
Control6	0.0238356			Control6	0.0746175			1.0uM iAs-4	0.126457	0.526398		1.0uM iAs-4	0.0191308	1.15914
1.0uM iAs-1	0.0212373	2.96214		1.0uM iAs-1	0.0345157	1.8733		4.0uM Ceapins-1	0.0147258			4.0uM Ceapins-1	0.00417978
1.0uM iAs-2	0.00915165	1.73209		1.0uM iAs-2	0.018804	-0.525736		4.0uM Ceapins-3	0.0341317			4.0uM Ceapins-3	0.00568655
1.0uM iAs-3	0.0104779	1.09435		1.0uM iAs-3	0.0590262	1.04051		4.0uM Ceapins-4	0.0436481			4.0uM Ceapins-4	0.00438344
1.0uM iAs-4	0.0487019	2.68886		1.0uM iAs-4	0.1015	1.96386		Ceapins + iAs - 1	0.054141	1.87838		Ceapins + iAs - 1	0.0166721	1.99594
1.0uM iAs-5	0.034104	1.5984		1.0uM iAs-5	0.122064	2.41041		Ceapins + iAs - 2	0.0296577	-0.202705		Ceapins + iAs - 2	0.011757	1.0479
1.0uM iAs-6	0.0516696	1.1162		1.0uM iAs-6	0.133271	0.836781
4.0uM Ceapins-1	0.00229904			4.0uM Ceapins-1	0.00441342
4.0uM Ceapins-2	0.00872661			4.0uM Ceapins-2	0.0321895
4.0uM Ceapins-3	0.00156107			4.0uM Ceapins-3	0.017788
4.0uM Ceapins-4	0.0136898			4.0uM Ceapins-4	0.0246744
4.0uM Ceapins-5	0.00966371			4.0uM Ceapins-5	0.0469681
4.0uM Ceapins-6	0.0297922			4.0uM Ceapins-6	0.0393287
Ceapins + iAs - 1	0.0026835	0.223079		Ceapins + iAs - 1	0.0151645	1.78073
Ceapins + iAs - 2	0.00331818	-1.39503		Ceapins + iAs - 2	0.024888	-0.371139
Ceapins + iAs - 3	0.00369035	1.24122		Ceapins + iAs - 3	0.0190969	0.102432
Ceapins + iAs - 4	0.0340432	1.31427		Ceapins + iAs - 4	0.0966974	1.97046
Ceapins + iAs - 5	0.107731	3.47871		Ceapins + iAs - 5	0.13741	1.54873
common CPATs
hsp90aa				atf5a				elovl6				nucb2b				ergic1				gtpbp1
	dCt	log2 FC			dCt	log2 FC			dCt	log2 FC			dCt	log2 FC			dCt	log2 FC			dCt	log2 FC
Control1	0.00118026			Control1	0.0436328			Control1	0.0556499			Control1	0.321531			Control1	0.0367182			Control1	0.000682984
Control2	0.00108541			Control2	0.000151716			Control2	0.000116135			Control2	0.0023175			Control2	0.000178002			Control2	0.000631337
Control3	0.00121534			Control3	0.00110063			Control3	5.1458e-05			Control3	0.00183136			Control3	0.000774683			Control3	0.000902681
1.0uM iAs-1	0.253392	7.74612		Control4	0.000253321			Control4	0.000254386			Control4	0.00126704			Control4	0.000710492			Control4	0.00096297
1.0uM iAs-2	0.0958153	6.46394		Control5	0.000109417			Control5	0.000197454			Control5	0.00197875			Control5	0.00155837			Control5	0.000923963
1.0uM iAs-4	0.146833	6.91668		Control6	0.000407353			Control6	0.000903822			Control6	0.00703164			Control6	0.00146959			Control6	0.000507966
4.0uM Ceapins-1	0.000845929			Control7	0.000696087			Control7	0.000552063			Control7	0.00437994			Control7	0.00147484			Control7	0.00174247
4.0uM Ceapins-3	0.000522845			Control8	0.000630759			Control8	0.000576814			Control8	0.0147426			Control8	0.00408792			Control8	0.00149306
4.0uM Ceapins-4	0.0102838			1.0uM iAs-1	0.0455103	0.0607808		1.0uM iAs-1	0.00150164	-5.21177		1.0uM iAs-1	0.00277466	-6.8565		1.0uM iAs-1	#DIV/0!	#DIV/0!		1.0uM iAs-1	0.0218506	4.99968
Ceapins + iAs - 1	0.136595	7.33515		1.0uM iAs-2	0.0025299	4.05963		1.0uM iAs-2	0.00197387	4.08715		1.0uM iAs-2	0.00262314	0.178727		1.0uM iAs-2	0.000470222	1.40145		1.0uM iAs-2	0.0101729	4.01018
Ceapins + iAs - 2	0.0571414	6.77201		1.0uM iAs-3				1.0uM iAs-3	0.0056502	6.77876		1.0uM iAs-3	0.00859443	2.23049		1.0uM iAs-3	0.0071872	3.21375		1.0uM iAs-3	0.00402162	2.15549
				1.0uM iAs-4	0.00293164	3.53267		1.0uM iAs-4	0.00231716	3.18726		1.0uM iAs-4	0.00485796	1.93889		1.0uM iAs-4	0.00353305	2.31402		1.0uM iAs-4	0.0311631	5.0162
				1.0uM iAs-5	0.00213925	4.2892		1.0uM iAs-5	0.00157444	2.99525		1.0uM iAs-5	0.00279217	0.496794		1.0uM iAs-5	0.00316331	1.0214		1.0uM iAs-5	0.0193457	4.38804
				1.0uM iAs-6	0.00758023	4.21789		1.0uM iAs-6	0.0184167	4.34883		1.0uM iAs-6	0.0290543	2.04682		1.0uM iAs-6	0.00599937	2.0294		1.0uM iAs-6	0.00654594	3.6878
				1.0uM iAs-7	0.00424877	2.60971		1.0uM iAs-7	0.00700818	3.66614		1.0uM iAs-7	0.00782384	0.836966		1.0uM iAs-7	0.00443035	1.58686		1.0uM iAs-7	0.0580004	5.05685
				1.0uM iAs-8	0.0125789	4.31778		1.0uM iAs-8	0.00713899	3.62954		1.0uM iAs-8	0.0276481	0.907188		1.0uM iAs-8	0.00341938	-0.257629		1.0uM iAs-8	0.862704	9.17445
				4.0uM Ceapins-1	0.000512958			4.0uM Ceapins-1	1.31629e-05			4.0uM Ceapins-1	0.0010779			4.0uM Ceapins-1	0.000171679			4.0uM Ceapins-1	0.000767436
				4.0uM Ceapins-2	0.00488346			4.0uM Ceapins-2	#DIV/0!			4.0uM Ceapins-2	0.0068651			4.0uM Ceapins-2	#DIV/0!			4.0uM Ceapins-2	0.00113382
				4.0uM Ceapins-3				4.0uM Ceapins-3	#DIV/0!			4.0uM Ceapins-3	0.00218026			4.0uM Ceapins-3	0.000664737			4.0uM Ceapins-3	0.00100213
				4.0uM Ceapins-4	0.000365794			4.0uM Ceapins-4	0.000379143			4.0uM Ceapins-4	0.00472588			4.0uM Ceapins-4	0.00103598			4.0uM Ceapins-4	0.0012848
				4.0uM Ceapins-5	0.000879233			4.0uM Ceapins-5	0.00101492			4.0uM Ceapins-5	0.00330838			4.0uM Ceapins-5	0.001777			4.0uM Ceapins-5	0.00088569
				4.0uM Ceapins-6	0.000396292			4.0uM Ceapins-6	0.000789841			4.0uM Ceapins-6	0.00543946			4.0uM Ceapins-6	0.00192479			4.0uM Ceapins-6	0.00151552
				4.0uM Ceapins-7	0.000270694			4.0uM Ceapins-7	0.000613157			4.0uM Ceapins-7	0.00775642			4.0uM Ceapins-7	0.00201224			4.0uM Ceapins-7	2.21578e-05
				4.0uM Ceapins-8	0.00780809			4.0uM Ceapins-8	0.00134007			4.0uM Ceapins-8	0.00755262			4.0uM Ceapins-8	0.00130165			4.0uM Ceapins-8	0.0922487
				Ceapins + iAs - 1	0.000543891	0.0844771		Ceapins + iAs - 1	0.000180488	3.77735		Ceapins + iAs - 1	0.000396677	-1.44219		Ceapins + iAs - 1	0.000872187	2.34493		Ceapins + iAs - 1	0.00571799	2.89739
				Ceapins + iAs - 2	0.000112764	-5.43653		Ceapins + iAs - 2	0.00158666	#DIV/0!		Ceapins + iAs - 2	0.000639155	-3.42504		Ceapins + iAs - 2	0.000373665	#DIV/0!		Ceapins + iAs - 2	0.00326082	1.52404
				Ceapins + iAs - 3	0.000101661	#DIV/0!		Ceapins + iAs - 3	0.0010503	#DIV/0!		Ceapins + iAs - 3	0.000533832	-2.03004		Ceapins + iAs - 3	0.000349693	-0.926692		Ceapins + iAs - 3	0.00419254	2.06475
				Ceapins + iAs - 4	0.000363441	-0.00930913		Ceapins + iAs - 4	0.00121994	1.686		Ceapins + iAs - 4	0.00343034	-0.462231		Ceapins + iAs - 4	0.00312361	1.59222		Ceapins + iAs - 4	0.00172444	0.424587
				Ceapins + iAs - 5	0.00124164	0.497925		Ceapins + iAs - 5	0.000231663	-2.13127		Ceapins + iAs - 5	0.000659219	-2.32729		Ceapins + iAs - 5	0.000158641	-3.48561		Ceapins + iAs - 5	0.000120727	-2.87505
				Ceapins + iAs - 6	0.00383302	3.27385		Ceapins + iAs - 6	0.00502909	2.67066		Ceapins + iAs - 6	0.00954455	0.811213		Ceapins + iAs - 6	0.00530338	1.46221		Ceapins + iAs - 6	0.0145227	3.26043
				Ceapins + iAs - 7	0.00322832	3.57605		Ceapins + iAs - 7	0.00191275	1.64132		Ceapins + iAs - 7	0.00251156	-1.62681		Ceapins + iAs - 7	0.000348678	-2.52884		Ceapins + iAs - 7	0.0061385	8.11392
CPATs unique to iAs
p53				dnab1b				tle3a				psmd11b
	dCt	log2 FC			dCt	log2 FC			dCt	log2 FC			dCt	log2 FC
Control1	0.00151168			Control1	0.000215874			Control1	0.000131594			Control1	0.118223
Control2	0.0028764			Control2	0.000221512			Control2	0.000391574			Control2	0.00233854
Control3	0.00286231			Control3	0.000658			Control3	0.000503593			Control3	0.00240827
1.0uM iAs-1	0.0173594	3.52149		1.0uM iAs-1	0.00458278	4.40796		1.0uM iAs-1	0.00639516	5.60281		Control4	0.00230773
1.0uM iAs-2	0.0286762	3.31752		1.0uM iAs-2	0.00299998	3.7595		1.0uM iAs-2	0.00208235	2.41085		Control5	0.00401619
1.0uM iAs-4	0.022872	2.99833		1.0uM iAs-4	0.00264506	2.00714		1.0uM iAs-4	0.00351617	2.80367		Control6	0.00242072
4.0uM Ceapins-1	0.0028904			4.0uM Ceapins-1	0.000214999			4.0uM Ceapins-1	0.000464674			Control7	0.00252963
4.0uM Ceapins-3	0.00196047			4.0uM Ceapins-3	0.000154081			4.0uM Ceapins-3	0.000284374			Control8	0.00595913
4.0uM Ceapins-4	0.0143116			4.0uM Ceapins-4	0.000453715			4.0uM Ceapins-4	0.00122388			1.0uM iAs-1	0.00653544	-4.17708
Ceapins + iAs - 1	0.00674663	1.2229		Ceapins + iAs - 1	0.00330679	3.94303		Ceapins + iAs - 1	0.0041685	3.16524		1.0uM iAs-2	0.0181568	2.95683
Ceapins + iAs - 2	0.00521989	1.41282		Ceapins + iAs - 2	0.000587121	1.92997		Ceapins + iAs - 2	0.000521685	0.87539		1.0uM iAs-3	0.123366	5.67881
												1.0uM iAs-4	0.0126631	2.45608
												1.0uM iAs-5	0.00948121	1.23924
												1.0uM iAs-6	0.0535423	4.46717
												1.0uM iAs-7	0.0296636	3.5517
												1.0uM iAs-8	0.0361986	2.60276
												4.0uM Ceapins-1	0.000766816
												4.0uM Ceapins-2	0.00300101
												4.0uM Ceapins-3	0.00153663
												4.0uM Ceapins-4	0.00172788
												4.0uM Ceapins-5	0.00211919
												4.0uM Ceapins-6	0.00350869
												4.0uM Ceapins-7	0.00367634
												4.0uM Ceapins-8	0.00295687
												Ceapins + iAs - 1	0.00287405	1.90613
												Ceapins + iAs - 2	0.00485271	0.693341
												Ceapins + iAs - 3	0.00318355	1.05087
												Ceapins + iAs - 4	0.00717685	2.05435
												Ceapins + iAs - 5	0.00338511	0.67569
												Ceapins + iAs - 6	0.0187515	2.418
												Ceapins + iAs - 7	0.00800201	1.12209
