## Supplementary material for "Permissive epigenetic landscape facilitates distinct transcriptional signatures of activating transcription factor 6 in the liver": Table S10

### Sheet: DEGs WT-CPATS
Mouse_Ensembl_ID	Mouse_Gene_Name	cluster1?	cluster2?	cluster3?	cluster4?
ENSMUSG00000000085	Scmh1	N	N	N	Y
ENSMUSG00000000282	Mnt	N	Y	N	N
ENSMUSG00000000673	Haao	N	N	Y	N
ENSMUSG00000000740	Rpl13	N	N	N	N
ENSMUSG00000000902	Smarcb1	Y	N	N	N
ENSMUSG00000001062	Vps9d1	N	N	N	N
ENSMUSG00000001228	Uhrf1	N	Y	N	N
ENSMUSG00000001419	Mef2d	Y	N	N	N
ENSMUSG00000001424	Snd1	Y	N	N	N
ENSMUSG00000001517	Foxm1	N	Y	N	N
ENSMUSG00000001576	Ergic1	Y	N	N	N
ENSMUSG00000001642	Akr1b3	N	Y	N	N
ENSMUSG00000001663	Gstt1	N	N	N	N
ENSMUSG00000001833	Septin7	N	Y	N	N
ENSMUSG00000001891	Ugp2	N	N	Y	N
ENSMUSG00000002320	Tm9sf1	N	Y	N	N
ENSMUSG00000002625	Akap8l	N	N	Y	N
ENSMUSG00000002748	Baz1b	N	Y	N	N
ENSMUSG00000002847	Pla1a	N	N	Y	N
ENSMUSG00000002870	Mcm2	N	Y	N	N
ENSMUSG00000002900	Lamb1	N	Y	N	N
ENSMUSG00000002908	Kcnn1	N	N	N	Y
ENSMUSG00000003279	Dlgap1	N	N	N	Y
ENSMUSG00000003402	Prkcsh	Y	N	N	N
ENSMUSG00000003500	Impdh1	Y	N	N	N
ENSMUSG00000003644	Rps6ka1	N	N	N	Y
ENSMUSG00000003873	Bax	N	Y	N	N
ENSMUSG00000004264	Phb2	Y	N	N	N
ENSMUSG00000004846	Plod3	Y	N	N	N
ENSMUSG00000004880	Lbr	N	Y	N	N
ENSMUSG00000004896	Rrnad1	N	N	Y	N
ENSMUSG00000004934	Pias4	N	Y	N	N
ENSMUSG00000006299	Aamp	N	N	N	Y
ENSMUSG00000006356	Crip2	N	Y	N	N
ENSMUSG00000006498	Ptbp1	N	Y	N	N
ENSMUSG00000006589	Aprt	N	N	N	N
ENSMUSG00000006641	Slc5a6	N	N	N	Y
ENSMUSG00000006800	Sulf2	N	Y	N	N
ENSMUSG00000007659	Bcl2l1	N	Y	N	N
ENSMUSG00000008090	Fgfrl1	N	N	N	Y
ENSMUSG00000009013	Dynll1	N	Y	N	N
ENSMUSG00000009079	Ewsr1	N	Y	N	N
ENSMUSG00000009092	Derl3	Y	N	N	N
ENSMUSG00000009376	Met	Y	N	N	N
ENSMUSG00000010048	Ifrd2	N	Y	N	N
ENSMUSG00000011382	Dhdh	N	N	N	Y
ENSMUSG00000013495	Tmem175	N	Y	N	N
ENSMUSG00000013629	Cad	Y	N	N	N
ENSMUSG00000015023	Ddx19a	N	Y	N	N
ENSMUSG00000015165	Hnrnpl	N	Y	N	N
ENSMUSG00000015312	Gadd45b	N	Y	N	N
ENSMUSG00000015474	Ppt2	Y	N	N	N
ENSMUSG00000016664	Pacsin2	Y	N	N	N
ENSMUSG00000017428	Psmd11	Y	N	N	N
ENSMUSG00000017446	C1qtnf1	N	Y	N	N
ENSMUSG00000017664	Slc35c2	N	N	N	Y
ENSMUSG00000017724	Etv4	N	Y	N	N
ENSMUSG00000018428	Akap1	Y	N	N	N
ENSMUSG00000018604	Tbx3	N	N	N	Y
ENSMUSG00000018659	Pnpo	Y	N	N	N
ENSMUSG00000018672	Copz2	Y	N	N	N
ENSMUSG00000019528	Gyg	N	Y	N	N
ENSMUSG00000019975	Ikbip	N	Y	N	N
ENSMUSG00000020009	Ifngr1	N	Y	N	N
ENSMUSG00000020037	Rfx4	N	N	N	Y
ENSMUSG00000020048	Hsp90b1	N	N	Y	N
ENSMUSG00000020074	Ccar1	N	Y	N	N
ENSMUSG00000020170	Frs2	N	Y	N	N
ENSMUSG00000020265	Sumo3	N	Y	N	N
ENSMUSG00000020282	Rhbdf1	Y	N	N	N
ENSMUSG00000020321	Mdh1	N	N	Y	N
ENSMUSG00000020346	Mgat1	Y	N	N	N
ENSMUSG00000020358	Hnrnpab	N	Y	N	N
ENSMUSG00000020451	Limk2	N	N	N	Y
ENSMUSG00000020474	Polm	Y	N	N	N
ENSMUSG00000020483	Dynll2	N	N	N	Y
ENSMUSG00000020484	Xbp1	N	N	N	Y
ENSMUSG00000020604	Arsg	Y	N	N	N
ENSMUSG00000020623	Map2k6	N	N	N	Y
ENSMUSG00000020653	Klf11	N	Y	N	N
ENSMUSG00000020741	Cluh	Y	N	N	N
ENSMUSG00000020777	Acox1	Y	N	N	N
ENSMUSG00000020782	Llgl2	N	N	N	Y
ENSMUSG00000020859	Spag9	N	N	Y	N
ENSMUSG00000020868	Xylt2	Y	N	N	N
ENSMUSG00000020986	Sec23a	N	Y	N	N
ENSMUSG00000021022	Ppp2r3c	N	N	Y	N
ENSMUSG00000021188	Trip11	N	Y	N	N
ENSMUSG00000021270	Hsp90aa1	N	N	N	N
ENSMUSG00000021273	Fdft1	N	N	N	Y
ENSMUSG00000021391	Cenpp	N	Y	N	N
ENSMUSG00000021428	Riok1	N	N	Y	N
ENSMUSG00000021466	Ptch1	N	Y	N	N
ENSMUSG00000021468	Sptlc1	N	Y	N	N
ENSMUSG00000021518	Ptdss1	Y	N	N	N
ENSMUSG00000021585	Cast	N	Y	N	N
ENSMUSG00000021771	Vdac2	N	Y	N	N
ENSMUSG00000021796	Bmpr1a	N	Y	N	N
ENSMUSG00000021807	Rtraf	N	N	Y	N
ENSMUSG00000022010	Tsc22d1	N	N	N	Y
ENSMUSG00000022034	Esco2	N	Y	N	N
ENSMUSG00000022094	Slc39a14	N	Y	N	N
ENSMUSG00000022100	Xpo7	N	Y	N	N
ENSMUSG00000022204	Ngdn	N	N	Y	N
ENSMUSG00000022383	Ppara	Y	N	N	N
ENSMUSG00000022391	Rangap1	N	Y	N	N
ENSMUSG00000022408	Fam83f	N	N	N	Y
ENSMUSG00000022443	Myh9	N	Y	N	N
ENSMUSG00000022453	Naga	N	N	N	Y
ENSMUSG00000022463	Srebf2	Y	N	N	N
ENSMUSG00000022552	Sharpin	N	N	N	Y
ENSMUSG00000022607	Ptk2	N	Y	N	N
ENSMUSG00000022812	Gsk3b	N	Y	N	N
ENSMUSG00000022843	Clcn2	N	N	N	Y
ENSMUSG00000022858	Tra2b	N	Y	N	N
ENSMUSG00000022890	Atp5j	N	N	Y	N
ENSMUSG00000022982	Sod1	Y	N	N	N
ENSMUSG00000023044	Csad	N	N	Y	N
ENSMUSG00000023262	Acy1	N	Y	N	N
ENSMUSG00000023826	Prkn	N	N	Y	N
ENSMUSG00000023830	Igf2r	Y	N	N	N
ENSMUSG00000023861	Mpc1	N	N	Y	N
ENSMUSG00000023951	Vegfa	N	N	N	Y
ENSMUSG00000024048	Myl12a	N	Y	N	N
ENSMUSG00000024069	Slc30a6	Y	N	N	N
ENSMUSG00000024096	Ralbp1	N	Y	N	N
ENSMUSG00000024109	Nrxn1	N	Y	N	N
ENSMUSG00000024160	Spsb3	Y	N	N	N
ENSMUSG00000024212	Mllt1	N	Y	N	N
ENSMUSG00000024236	Svil	N	N	N	Y
ENSMUSG00000024301	Kifc5b	N	Y	N	N
ENSMUSG00000024360	Etf1	N	Y	N	N
ENSMUSG00000024392	Bag6	N	Y	N	N
ENSMUSG00000024556	Me2	N	Y	N	N
ENSMUSG00000024614	Tmx3	N	Y	N	N
ENSMUSG00000024812	Tjp2	Y	N	N	N
ENSMUSG00000024853	Sf3b2	N	Y	N	N
ENSMUSG00000024875	Yif1a	Y	N	N	N
ENSMUSG00000024924	Vldlr	N	N	Y	N
ENSMUSG00000024949	Sf1	N	Y	N	N
ENSMUSG00000024958	Gpr137	N	N	N	Y
ENSMUSG00000024966	Stip1	N	Y	N	N
ENSMUSG00000025016	Tm9sf3	N	Y	N	N
ENSMUSG00000025027	Xpnpep1	Y	N	N	N
ENSMUSG00000025059	Gk	Y	N	N	N
ENSMUSG00000025153	Fasn	N	N	N	Y
ENSMUSG00000025156	Gps1	N	Y	N	N
ENSMUSG00000025159	Mms19	N	N	N	Y
ENSMUSG00000025227	Mfsd13a	Y	N	N	N
ENSMUSG00000025264	Tsr2	N	Y	N	N
ENSMUSG00000025323	Sp4	N	Y	N	N
ENSMUSG00000025353	Ormdl2	N	N	Y	N
ENSMUSG00000025403	Shmt2	N	Y	N	N
ENSMUSG00000025485	Ric8a	N	N	N	Y
ENSMUSG00000025575	Cant1	Y	N	N	N
ENSMUSG00000025609	Mkln1	N	N	Y	N
ENSMUSG00000025823	Pdia4	Y	N	N	N
ENSMUSG00000025894	Aasdhppt	N	N	Y	N
ENSMUSG00000025958	Creb1	N	N	Y	N
ENSMUSG00000025959	Klf7	Y	N	N	N
ENSMUSG00000026032	Ndufb3	N	N	Y	N
ENSMUSG00000026107	Nabp1	N	N	Y	N
ENSMUSG00000026150	Mff	N	N	Y	N
ENSMUSG00000026208	Des	Y	N	N	N
ENSMUSG00000026511	Srp9	N	N	Y	N
ENSMUSG00000026520	Pycr2	N	Y	N	N
ENSMUSG00000026565	Pou2f1	N	Y	N	N
ENSMUSG00000026568	Mpc2	N	N	Y	N
ENSMUSG00000026781	Acbd5	N	N	Y	N
ENSMUSG00000026864	Hspa5	N	N	Y	N
ENSMUSG00000026981	Il1rn	Y	N	N	N
ENSMUSG00000027075	Slc43a1	N	Y	N	N
ENSMUSG00000027160	Ccdc34	N	Y	N	N
ENSMUSG00000027185	Nat10	Y	N	N	N
ENSMUSG00000027198	Ext2	Y	N	N	N
ENSMUSG00000027255	Arfgap2	Y	N	N	N
ENSMUSG00000027582	Zgpat	N	N	Y	N
ENSMUSG00000027620	Rbm39	N	N	Y	N
ENSMUSG00000027709	Mccc1	N	N	N	Y
ENSMUSG00000027804	Ppid	N	N	Y	N
ENSMUSG00000027808	Serp1	N	N	Y	N
ENSMUSG00000027933	Ints3	N	Y	N	N
ENSMUSG00000027993	Trim2	N	Y	N	N
ENSMUSG00000028053	Ash1l	N	Y	N	N
ENSMUSG00000028134	Ptbp2	N	N	Y	N
ENSMUSG00000028158	Mttp	Y	N	N	N
ENSMUSG00000028179	Cth	N	N	N	Y
ENSMUSG00000028212	Ccne2	N	Y	N	N
ENSMUSG00000028333	Anp32b	N	Y	N	N
ENSMUSG00000028468	Rgp1	Y	N	N	N
ENSMUSG00000028494	Plin2	Y	N	N	N
ENSMUSG00000028542	Slc6a9	N	N	N	Y
ENSMUSG00000028565	Nfia	N	Y	N	N
ENSMUSG00000028572	Hook1	N	Y	N	N
ENSMUSG00000028671	Gale	Y	N	N	N
ENSMUSG00000028684	Urod	N	N	Y	N
ENSMUSG00000028788	Ptp4a2	N	Y	N	N
ENSMUSG00000028849	Map7d1	Y	N	N	N
ENSMUSG00000028884	Rpa2	N	Y	N	N
ENSMUSG00000028944	Prkag2	Y	N	N	N
ENSMUSG00000028957	Per3	N	N	N	Y
ENSMUSG00000028960	Ube4b	Y	N	N	N
ENSMUSG00000028995	Fam126a	N	Y	N	N
ENSMUSG00000029053	Prkcz	N	N	N	Y
ENSMUSG00000029135	Fosl2	N	Y	N	N
ENSMUSG00000029177	Cenpa	N	Y	N	N
ENSMUSG00000029247	Paics	N	N	Y	N
ENSMUSG00000029283	Cdc7	N	Y	N	N
ENSMUSG00000029475	Kdm2b	N	Y	N	N
ENSMUSG00000029501	Ankle2	Y	N	N	N
ENSMUSG00000029580	Actb	Y	N	N	N
ENSMUSG00000029591	Ung	Y	N	N	N
ENSMUSG00000029722	Agfg2	Y	N	N	N
ENSMUSG00000030082	Sec61a1	Y	N	N	N
ENSMUSG00000030157	Clec2d	N	N	Y	N
ENSMUSG00000030159	Clec1b	N	N	Y	N
ENSMUSG00000030187	Klra2	N	N	N	N
ENSMUSG00000030256	Bhlhe41	N	N	N	Y
ENSMUSG00000030304	Ergic2	N	N	Y	N
ENSMUSG00000030364	Clec2h	N	N	N	Y
ENSMUSG00000030493	Faap24	N	Y	N	N
ENSMUSG00000030530	Furin	Y	N	N	N
ENSMUSG00000030603	Psmc4	Y	N	N	N
ENSMUSG00000030659	Nucb2	Y	N	N	N
ENSMUSG00000030695	Aldoa	Y	N	N	N
ENSMUSG00000030754	Copb1	N	N	Y	N
ENSMUSG00000030990	Pgap2	N	Y	N	N
ENSMUSG00000031016	Wee1	N	Y	N	N
ENSMUSG00000031024	Denn2b	N	Y	N	N
ENSMUSG00000031565	Fgfr1	N	N	N	Y
ENSMUSG00000031659	Adcy7	N	N	N	Y
ENSMUSG00000031770	Herpud1	N	N	Y	N
ENSMUSG00000031787	Katnb1	N	Y	N	N
ENSMUSG00000031904	Slc7a6	Y	N	N	N
ENSMUSG00000031906	Smpd3	N	Y	N	N
ENSMUSG00000031917	Nip7	N	N	Y	N
ENSMUSG00000031965	Tbx20	Y	N	N	N
ENSMUSG00000032064	Dixdc1	N	N	N	Y
ENSMUSG00000032249	Anp32a	N	N	N	Y
ENSMUSG00000032307	Ube2q2	N	N	Y	N
ENSMUSG00000032308	Ulk3	Y	N	N	N
ENSMUSG00000032310	Cyp1a2	N	N	N	Y
ENSMUSG00000032312	Csk	Y	N	N	N
ENSMUSG00000032411	Tfdp2	N	Y	N	N
ENSMUSG00000032437	Stt3b	Y	N	N	N
ENSMUSG00000032458	Copb2	N	N	Y	N
ENSMUSG00000032477	Cdc25a	N	Y	N	N
ENSMUSG00000032497	Lrrfip2	N	Y	N	N
ENSMUSG00000032586	Traip	N	Y	N	N
ENSMUSG00000032604	Qars	N	Y	N	N
ENSMUSG00000033066	Gas7	N	N	Y	N
ENSMUSG00000033295	Ptprf	Y	N	N	N
ENSMUSG00000033318	Gstt2	N	N	Y	N
ENSMUSG00000033427	Upb1	N	N	Y	N
ENSMUSG00000033565	Rbfox2	Y	N	N	N
ENSMUSG00000033658	Ddx19b	Y	N	N	N
ENSMUSG00000034088	Hdlbp	Y	N	N	N
ENSMUSG00000034205	Loxl2	N	Y	N	N
ENSMUSG00000034248	Slc25a37	N	N	N	Y
ENSMUSG00000034349	Smc4	N	Y	N	N
ENSMUSG00000034848	Ttc21b	N	N	N	Y
ENSMUSG00000034868	Myl12b	Y	N	N	N
ENSMUSG00000034928	Rnf44	N	Y	N	N
ENSMUSG00000035181	Heatr5a	N	Y	N	N
ENSMUSG00000035206	Sppl2b	N	N	N	Y
ENSMUSG00000035242	Oaz1	N	N	N	Y
ENSMUSG00000035247	Hectd1	Y	N	N	N
ENSMUSG00000035351	Nup37	N	Y	N	N
ENSMUSG00000035478	Mbd3	N	Y	N	N
ENSMUSG00000035621	Midn	Y	N	N	N
ENSMUSG00000035649	Zcchc7	N	N	Y	N
ENSMUSG00000035780	Ugt2a3	N	N	Y	N
ENSMUSG00000035824	Tk2	N	N	N	Y
ENSMUSG00000036106	Prr5	N	N	N	Y
ENSMUSG00000036435	Exoc1	N	Y	N	N
ENSMUSG00000036529	Sbf1	N	Y	N	N
ENSMUSG00000036564	Ndrg4	Y	N	N	N
ENSMUSG00000036775	Decr2	N	N	N	Y
ENSMUSG00000037104	Socs5	N	N	N	Y
ENSMUSG00000037353	Letmd1	Y	N	N	N
ENSMUSG00000037622	Wdtc1	N	N	N	Y
ENSMUSG00000037697	Ddhd1	Y	N	N	N
ENSMUSG00000037822	Smim14	N	N	N	Y
ENSMUSG00000037892	Pcdh18	Y	N	N	N
ENSMUSG00000038055	Dexi	N	N	N	Y
ENSMUSG00000038115	Ano2	N	Y	N	N
ENSMUSG00000038379	Ttk	N	Y	N	N
ENSMUSG00000038539	Atf5	Y	N	N	N
ENSMUSG00000038550	Ciart	N	N	N	Y
ENSMUSG00000038718	Pbx3	N	Y	N	N
ENSMUSG00000038722	Bud31	N	N	Y	N
ENSMUSG00000038759	Nup205	N	Y	N	N
ENSMUSG00000038828	Tmem214	N	Y	N	N
ENSMUSG00000039128	Cdc123	N	Y	N	N
ENSMUSG00000039191	Rbpj	Y	N	N	N
ENSMUSG00000039197	Adk	N	N	Y	N
ENSMUSG00000039298	Cdk5rap2	N	Y	N	N
ENSMUSG00000039356	Exosc2	N	Y	N	N
ENSMUSG00000039396	Neil3	N	Y	N	N
ENSMUSG00000039485	Tspyl4	N	N	Y	N
ENSMUSG00000039844	Rapgef1	Y	N	N	N
ENSMUSG00000040188	Scamp2	Y	N	N	N
ENSMUSG00000040272	Accs	N	N	N	Y
ENSMUSG00000040451	Sgms1	Y	N	N	N
ENSMUSG00000040463	Mybbp1a	Y	N	N	N
ENSMUSG00000040524	Zfp609	N	Y	N	N
ENSMUSG00000040767	Snrnp25	N	Y	N	N
ENSMUSG00000040883	Tmem205	N	N	Y	N
ENSMUSG00000040998	Npnt	Y	N	N	N
ENSMUSG00000041096	Tspyl2	N	N	Y	N
ENSMUSG00000041220	Elovl6	N	N	Y	N
ENSMUSG00000041431	Ccnb1	N	Y	N	N
ENSMUSG00000041459	Tardbp	N	Y	N	N
ENSMUSG00000041740	Rnf10	Y	N	N	N
ENSMUSG00000041769	Ppp2r2d	N	Y	N	N
ENSMUSG00000041895	Wipi1	N	N	N	Y
ENSMUSG00000042207	Kdm5b	Y	N	N	N
ENSMUSG00000042328	Hps4	N	N	N	Y
ENSMUSG00000042535	Gtpbp1	N	Y	N	N
ENSMUSG00000042606	Hirip3	N	Y	N	N
ENSMUSG00000042616	Oscp1	N	Y	N	N
ENSMUSG00000042772	Smg7	Y	N	N	N
ENSMUSG00000043716	Rpl7	N	N	Y	N
ENSMUSG00000044122	Proca1	N	N	Y	N
ENSMUSG00000044468	Tent5c	N	Y	N	N
ENSMUSG00000045095	Magi1	Y	N	N	N
ENSMUSG00000045410	Akr1e1	N	N	Y	N
ENSMUSG00000046179	E2f8	N	Y	N	N
ENSMUSG00000046352	Gjb2	Y	N	N	N
ENSMUSG00000046707	Csnk2a2	N	Y	N	N
ENSMUSG00000047409	Ctdspl	N	Y	N	N
ENSMUSG00000047881	Rell1	Y	N	N	N
ENSMUSG00000050552	Lamtor4	N	N	Y	N
ENSMUSG00000050628	Ubald2	N	Y	N	N
ENSMUSG00000050714	Zbtb26	N	N	Y	N
ENSMUSG00000050854	Tmem125	Y	N	N	N
ENSMUSG00000051236	Msrb3	Y	N	N	N
ENSMUSG00000051359	Ncald	Y	N	N	N
ENSMUSG00000051483	Cbr1	Y	N	N	N
ENSMUSG00000052102	Gnpda1	N	N	N	Y
ENSMUSG00000052428	Tmco1	N	N	Y	N
ENSMUSG00000052488	Cherp	N	Y	N	N
ENSMUSG00000052632	Asap2	Y	N	N	N
ENSMUSG00000053040	Aph1c	N	Y	N	N
ENSMUSG00000053063	Clec12a	N	N	Y	N
ENSMUSG00000053226	Dand5	N	N	N	Y
ENSMUSG00000053841	Txlna	N	Y	N	N
ENSMUSG00000053846	Lipg	N	N	Y	N
ENSMUSG00000053929	Cyhr1	N	N	N	Y
ENSMUSG00000056054	S100a8	Y	N	N	N
ENSMUSG00000056131	Pgm3	N	Y	N	N
ENSMUSG00000057897	Camk2b	N	N	N	Y
ENSMUSG00000058407	Txndc9	N	N	Y	N
ENSMUSG00000058594	Fbh1	N	N	Y	N
ENSMUSG00000059119	Nap1l4	N	Y	N	N
ENSMUSG00000059149	Mfsd4a	N	Y	N	N
ENSMUSG00000059248	Septin9	N	N	N	Y
ENSMUSG00000059552	Trp53	Y	N	N	N
ENSMUSG00000059824	Dbp	N	N	N	Y
ENSMUSG00000060166	Zdhhc8	Y	N	N	N
ENSMUSG00000060636	Rpl35a	N	N	Y	N
ENSMUSG00000061079	Zfp143	N	Y	N	N
ENSMUSG00000061474	Mrps36	N	Y	N	N
ENSMUSG00000061731	Ext1	Y	N	N	N
ENSMUSG00000061751	Kalrn	N	N	N	Y
ENSMUSG00000062075	Lmnb2	N	Y	N	N
ENSMUSG00000062248	Cks2	N	Y	N	N
ENSMUSG00000062825	Actg1	N	Y	N	N
ENSMUSG00000062906	Hdac10	N	N	N	Y
ENSMUSG00000062908	Acadm	Y	N	N	N
ENSMUSG00000062991	Nrg1	N	Y	N	N
ENSMUSG00000063077	Kif1b	N	N	N	Y
ENSMUSG00000063229	Ldha	Y	N	N	N
ENSMUSG00000063273	Naa15	N	Y	N	N
ENSMUSG00000063334	Krr1	N	Y	N	N
ENSMUSG00000063524	Eno1	N	N	N	Y
ENSMUSG00000064302	Clasp1	N	Y	N	N
ENSMUSG00000064307	Lrrc51	N	N	N	Y
ENSMUSG00000066551	Hmgb1	N	Y	N	N
ENSMUSG00000066735	Vkorc1l1	N	Y	N	N
ENSMUSG00000068205	Macrod2	N	Y	N	N
ENSMUSG00000068328	Aup1	N	N	N	Y
ENSMUSG00000069045	Ddx3y	N	N	Y	N
ENSMUSG00000071646	Mta2	N	Y	N	N
ENSMUSG00000074129	Rpl13a	N	N	Y	N
ENSMUSG00000074794	Arrdc3	N	N	N	Y
ENSMUSG00000075054	Yae1d1	N	N	Y	N
ENSMUSG00000078453	Abracl	N	Y	N	N
ENSMUSG00000078566	Bnip3	N	N	Y	N
ENSMUSG00000078622	Ccdc47	Y	N	N	N
ENSMUSG00000079293	Clec7a	N	N	Y	N
ENSMUSG00000079418	Atg4a	N	N	Y	N
ENSMUSG00000079553	Kifc1	N	Y	N	N
ENSMUSG00000079562	Maea	N	Y	N	N
ENSMUSG00000089943	Ugt1a5	N	N	N	Y
ENSMUSG00000090145	Ugt1a6b	N	N	N	Y
ENSMUSG00000090935	Synj2bp	N	N	N	N

### Sheet: notDE_CPATS
ENSMUSG00000020640
ENSMUSG00000026384
ENSMUSG00000002111
ENSMUSG00000026773
ENSMUSG00000020176
ENSMUSG00000030621
ENSMUSG00000030672
ENSMUSG00000032280
ENSMUSG00000067567
ENSMUSG00000038618
ENSMUSG00000018238
ENSMUSG00000060038
ENSMUSG00000033581
ENSMUSG00000068580
ENSMUSG00000006586
ENSMUSG00000004383
ENSMUSG00000029563
ENSMUSG00000032375
ENSMUSG00000032128
ENSMUSG00000000787
ENSMUSG00000022528
ENSMUSG00000034656
ENSMUSG00000031391
ENSMUSG00000030638
ENSMUSG00000024837
ENSMUSG00000061911
ENSMUSG00000042472
ENSMUSG00000046404
ENSMUSG00000030226
ENSMUSG00000034579
ENSMUSG00000024406
ENSMUSG00000090125
ENSMUSG00000029389
ENSMUSG00000015092
ENSMUSG00000040570
ENSMUSG00000032508
ENSMUSG00000109324
ENSMUSG00000098112
ENSMUSG00000029814
ENSMUSG00000101892
ENSMUSG00000029168
ENSMUSG00000040728
ENSMUSG00000060216
ENSMUSG00000059343
ENSMUSG00000020160
ENSMUSG00000044730
ENSMUSG00000022099
ENSMUSG00000032648
ENSMUSG00000059040
ENSMUSG00000026596
ENSMUSG00000029920
ENSMUSG00000040025
ENSMUSG00000008658
ENSMUSG00000020785
ENSMUSG00000020190
ENSMUSG00000061613
ENSMUSG00000001988
ENSMUSG00000106677
ENSMUSG00000054545
ENSMUSG00000029635
ENSMUSG00000026527
ENSMUSG00000021453
ENSMUSG00000032496
ENSMUSG00000039157
ENSMUSG00000070806
ENSMUSG00000024271
ENSMUSG00000070284
ENSMUSG00000025036
ENSMUSG00000062257
ENSMUSG00000021149
ENSMUSG00000044528
ENSMUSG00000028717
ENSMUSG00000029661
ENSMUSG00000027397
ENSMUSG00000001300
ENSMUSG00000033392
ENSMUSG00000074577
ENSMUSG00000017132
ENSMUSG00000045817
ENSMUSG00000024335
ENSMUSG00000015214
ENSMUSG00000035049
ENSMUSG00000024064
ENSMUSG00000063063
ENSMUSG00000030104
ENSMUSG00000026959
ENSMUSG00000029504
ENSMUSG00000022201
ENSMUSG00000030801
ENSMUSG00000005533
ENSMUSG00000063358
ENSMUSG00000022098
ENSMUSG00000021139
ENSMUSG00000025648
ENSMUSG00000055762
ENSMUSG00000002274
ENSMUSG00000030209
ENSMUSG00000027984
ENSMUSG00000000247
ENSMUSG00000036972
ENSMUSG00000021936
ENSMUSG00000043639
ENSMUSG00000069769
ENSMUSG00000036192
ENSMUSG00000074505
ENSMUSG00000024987
ENSMUSG00000003345
ENSMUSG00000047368
ENSMUSG00000042096
ENSMUSG00000024940
ENSMUSG00000037458
ENSMUSG00000031657
ENSMUSG00000038393
ENSMUSG00000010592
ENSMUSG00000095687
ENSMUSG00000094724
ENSMUSG00000020340
ENSMUSG00000029994
ENSMUSG00000094018
ENSMUSG00000001023
ENSMUSG00000063767
ENSMUSG00000007279
ENSMUSG00000020368
ENSMUSG00000025665
ENSMUSG00000064179
ENSMUSG00000039883
ENSMUSG00000002741
ENSMUSG00000016918
ENSMUSG00000024172
ENSMUSG00000059895
ENSMUSG00000024376
ENSMUSG00000034098
ENSMUSG00000026175
ENSMUSG00000023456
ENSMUSG00000005483
ENSMUSG00000081984
ENSMUSG00000090202
ENSMUSG00000047108
ENSMUSG00000048206
ENSMUSG00000070730
ENSMUSG00000029754
ENSMUSG00000001665
ENSMUSG00000025069
ENSMUSG00000009093
ENSMUSG00000040055
ENSMUSG00000041890
ENSMUSG00000058070
ENSMUSG00000039908
ENSMUSG00000021108
ENSMUSG00000001054
ENSMUSG00000035297
ENSMUSG00000066392
ENSMUSG00000024679
ENSMUSG00000024728
ENSMUSG00000054523
ENSMUSG00000024672
ENSMUSG00000057240
ENSMUSG00000024731
ENSMUSG00000024680
ENSMUSG00000024673
ENSMUSG00000024681
ENSMUSG00000030970
ENSMUSG00000045515
ENSMUSG00000030268
ENSMUSG00000028546
ENSMUSG00000047466
ENSMUSG00000026109
ENSMUSG00000032327
ENSMUSG00000005089
ENSMUSG00000023452
ENSMUSG00000015120
ENSMUSG00000032212
ENSMUSG00000028020
ENSMUSG00000032850
ENSMUSG00000050553
ENSMUSG00000053624
ENSMUSG00000024039
ENSMUSG00000037434
ENSMUSG00000001288
ENSMUSG00000057156
ENSMUSG00000057914
ENSMUSG00000040896
ENSMUSG00000050192
ENSMUSG00000032534
ENSMUSG00000020893
ENSMUSG00000093752
ENSMUSG00000078919
ENSMUSG00000033502
ENSMUSG00000028032
ENSMUSG00000003992
ENSMUSG00000034120
ENSMUSG00000022286
ENSMUSG00000064063
ENSMUSG00000068876
ENSMUSG00000037529
ENSMUSG00000049620
ENSMUSG00000049719
ENSMUSG00000044664
ENSMUSG00000048992
ENSMUSG00000049013
ENSMUSG00000090658
ENSMUSG00000026125
ENSMUSG00000031543
ENSMUSG00000039126
ENSMUSG00000042401
ENSMUSG00000039929
ENSMUSG00000046157
ENSMUSG00000039033
ENSMUSG00000020790
ENSMUSG00000039599
ENSMUSG00000000861
ENSMUSG00000039611
ENSMUSG00000000325
ENSMUSG00000047508
ENSMUSG00000031822
ENSMUSG00000037541
ENSMUSG00000025372
ENSMUSG00000057265
ENSMUSG00000056310
ENSMUSG00000026198
ENSMUSG00000001627
ENSMUSG00000018378
ENSMUSG00000027894
ENSMUSG00000020871
ENSMUSG00000015656
ENSMUSG00000021694
ENSMUSG00000041730
ENSMUSG00000021819
ENSMUSG00000028613
ENSMUSG00000029204
ENSMUSG00000040289
ENSMUSG00000055430
ENSMUSG00000038984
ENSMUSG00000047514
ENSMUSG00000054766
ENSMUSG00000042993
ENSMUSG00000101163
ENSMUSG00000094648
ENSMUSG00000099545
ENSMUSG00000096591
ENSMUSG00000099518
ENSMUSG00000100234
ENSMUSG00000096582
ENSMUSG00000048806
ENSMUSG00000094271
ENSMUSG00000099420
ENSMUSG00000022479
ENSMUSG00000050100
ENSMUSG00000059323
ENSMUSG00000073062
ENSMUSG00000015090
ENSMUSG00000026085
ENSMUSG00000061584
ENSMUSG00000052837
ENSMUSG00000015243
ENSMUSG00000025220
ENSMUSG00000020087
ENSMUSG00000028940
ENSMUSG00000036099
ENSMUSG00000024515
ENSMUSG00000016346
ENSMUSG00000014599
ENSMUSG00000074796
ENSMUSG00000038569
ENSMUSG00000040606
ENSMUSG00000039068
ENSMUSG00000035125
ENSMUSG00000030911
ENSMUSG00000024734
ENSMUSG00000022518
ENSMUSG00000007653
ENSMUSG00000063142
ENSMUSG00000023391
ENSMUSG00000020280
ENSMUSG00000046080
ENSMUSG00000030158
ENSMUSG00000033082
ENSMUSG00000067591
ENSMUSG00000079598
ENSMUSG00000067599
ENSMUSG00000079852
ENSMUSG00000072718
ENSMUSG00000029915
ENSMUSG00000033024
ENSMUSG00000089727
ENSMUSG00000014543
ENSMUSG00000000248
ENSMUSG00000079298
ENSMUSG00000089728
ENSMUSG00000047720
ENSMUSG00000030365
ENSMUSG00000030173
ENSMUSG00000052736
ENSMUSG00000071537
ENSMUSG00000030361
ENSMUSG00000033027
ENSMUSG00000071158
ENSMUSG00000030155
ENSMUSG00000030154
ENSMUSG00000079299
ENSMUSG00000030162
ENSMUSG00000030167
ENSMUSG00000030325
ENSMUSG00000050241
ENSMUSG00000067610
ENSMUSG00000030165
ENSMUSG00000030156
ENSMUSG00000052056
ENSMUSG00000022420
ENSMUSG00000017999
ENSMUSG00000032315
ENSMUSG00000026983
ENSMUSG00000026984
ENSMUSG00000027398
ENSMUSG00000026985
ENSMUSG00000053675
ENSMUSG00000079103
ENSMUSG00000023216
ENSMUSG00000024772
ENSMUSG00000044167
ENSMUSG00000025209
ENSMUSG00000020167
ENSMUSG00000028189
ENSMUSG00000034586
ENSMUSG00000063704
ENSMUSG00000021255
ENSMUSG00000009248
ENSMUSG00000056486
ENSMUSG00000004151
ENSMUSG00000049583
ENSMUSG00000062729
ENSMUSG00000035992
ENSMUSG00000025140
ENSMUSG00000001827
ENSMUSG00000031933
ENSMUSG00000015968
ENSMUSG00000035829
ENSMUSG00000038567
ENSMUSG00000027168
ENSMUSG00000025855
ENSMUSG00000037211
ENSMUSG00000054161
ENSMUSG00000024789
ENSMUSG00000021587
ENSMUSG00000037034
ENSMUSG00000038255
ENSMUSG00000022498
